# RNAi epimutations conferring antifungal drug resistance are inheritable

**DOI:** 10.1101/2024.10.15.618540

**Authors:** Carlos Pérez-Arques, María Isabel Navarro-Mendoza, Ziyan Xu, Grit Walther, Joseph Heitman

## Abstract

Epimutations modify gene expression and lead to phenotypic variation while the encoding DNA sequence remains unchanged. Epimutations mediated by RNA interference (RNAi) and/or chromatin modifications can confer antifungal drug resistance and may impact virulence traits in fungi. However, whether these epigenetic modifications can be transmitted across generations following sexual reproduction was unclear. This study demonstrates that RNAi epimutations conferring antifungal drug resistance are transgenerationally inherited in the human fungal pathogen *Mucor circinelloides*. Our research revealed that RNAi-based antifungal resistance follows a DNA sequence-independent, non-Mendelian inheritance pattern. Small RNAs (sRNAs) are the exclusive determinants of inheritance, transmitting drug resistance independently of other known repressive epigenetic modifications. Unique sRNA signature patterns can be traced through inheritance from parent to progeny, further supporting RNA as an alternative molecule for transmitting information across generations. Understanding how epimutations occur, propagate, and confer resistance may enable their detection in other eukaryotic pathogens, provide solutions for challenges posed by rising antimicrobial drug resistance (AMR), and advance research on phenotypic adaptability and its evolutionary implications.
