## Supplementary Data 2 for "RNAi epimutations conferring antifungal drug resistance are inheritable"

### Sheet: Variant Calling results
##fileformat=VCFv4.2
##FILTER=<ID=PASS,Description="All filters passed">																																STRAND
##ALT=<ID=NON_REF,Description="Represents any possible alternative allele not already represented at this location by REF and ALT">																																.
##FILTER=<ID=DP60,Description="DP < 60.0">																																.
##FILTER=<ID=FS01,Description="FS > 0.1">																																.
##FILTER=<ID=LowQual,Description="Low quality">																																.
##FILTER=<ID=MQ60,Description="MQ < 60.0">																																.
##FILTER=<ID=QD5,Description="QD < 5.0">																																.
##FILTER=<ID=QUAL300,Description="QUAL < 300.0">																																.
##FILTER=<ID=SOR1,Description="SOR > 1.0">																																.
##FORMAT=<ID=AD,Number=R,Type=Integer,Description="Allelic depths for the ref and alt alleles in the order listed">																																.
##FORMAT=<ID=DP,Number=1,Type=Integer,Description="Approximate read depth (reads with MQ=255 or with bad mates are filtered)">																																.
##FORMAT=<ID=GQ,Number=1,Type=Integer,Description="Genotype Quality">																																.
##FORMAT=<ID=GT,Number=1,Type=String,Description="Genotype">																																.
##FORMAT=<ID=MIN_DP,Number=1,Type=Integer,Description="Minimum DP observed within the GVCF block">																																.
##FORMAT=<ID=PL,Number=G,Type=Integer,Description="Normalized, Phred-scaled likelihoods for genotypes as defined in the VCF specification">																																.
##FORMAT=<ID=RGQ,Number=1,Type=Integer,Description="Unconditional reference genotype confidence, encoded as a phred quality -10*log10 p(genotype call is wrong)">																																.
##FORMAT=<ID=SB,Number=4,Type=Integer,Description="Per-sample component statistics which comprise the Fisher's Exact Test to detect strand bias.">																																.
##GATKCommandLine=<ID=GenotypeGVCFs,CommandLine="GenotypeGVCFs --output --max-alternate-alleles 3 --variant --reference PS15p.assembly.final.fasta --sequence-dictionary PS15p.assembly.final.dict --include-non-variant-sites false --merge-input-intervals false --input-is-somatic false --tumor-lod-to-emit 3.5 --allele-fraction-error 0.001 --keep-combined-raw-annotations false --use-posteriors-to-cal…																																+
##GATKCommandLine=<ID=SelectVariants,CommandLine="SelectVariants --discordance PS15p.geno.vcf --output --exclude-filtered true --variant --reference PS15p.assembly.final.fasta --sequence-dictionary PS15p.assembly.final.dict --apply-jexl-filters-first false --invertSelect false --exclude-non-variants false --preserve-alleles false --remove-unused-alternates false --restrict-alleles-to ALL --keep-o…																																+
##INFO=<ID=AC,Number=A,Type=Integer,Description="Allele count in genotypes, for each ALT allele, in the same order as listed">																																+
##INFO=<ID=AF,Number=A,Type=Float,Description="Allele Frequency, for each ALT allele, in the same order as listed">																																+
##INFO=<ID=AN,Number=1,Type=Integer,Description="Total number of alleles in called genotypes">																																+
##INFO=<ID=BaseQRankSum,Number=1,Type=Float,Description="Z-score from Wilcoxon rank sum test of Alt Vs. Ref base qualities">																																.
##INFO=<ID=DP,Number=1,Type=Integer,Description="Approximate read depth; some reads may have been filtered">																																.
##INFO=<ID=END,Number=1,Type=Integer,Description="Stop position of the interval">																																.
##INFO=<ID=ExcessHet,Number=1,Type=Float,Description="Phred-scaled p-value for exact test of excess heterozygosity">																																.
##INFO=<ID=FS,Number=1,Type=Float,Description="Phred-scaled p-value using Fisher's exact test to detect strand bias">																																.
##INFO=<ID=InbreedingCoeff,Number=1,Type=Float,Description="Inbreeding coefficient as estimated from the genotype likelihoods per-sample when compared against the Hardy-Weinberg expectation">																																.
##INFO=<ID=MLEAC,Number=A,Type=Integer,Description="Maximum likelihood expectation (MLE) for the allele counts (not necessarily the same as the AC), for each ALT allele, in the same order as listed">																																.
##INFO=<ID=MLEAF,Number=A,Type=Float,Description="Maximum likelihood expectation (MLE) for the allele frequency (not necessarily the same as the AF), for each ALT allele, in the same order as listed">																																.
##INFO=<ID=MQ,Number=1,Type=Float,Description="RMS Mapping Quality">																																.
##INFO=<ID=MQRankSum,Number=1,Type=Float,Description="Z-score From Wilcoxon rank sum test of Alt vs. Ref read mapping qualities">																																.
##INFO=<ID=QD,Number=1,Type=Float,Description="Variant Confidence/Quality by Depth">																																+
##INFO=<ID=RAW_MQandDP,Number=2,Type=Integer,Description="Raw data (sum of squared MQ and total depth) for improved RMS Mapping Quality calculation. Incompatible with deprecated RAW_MQ formulation.">																																+
##INFO=<ID=ReadPosRankSum,Number=1,Type=Float,Description="Z-score from Wilcoxon rank sum test of Alt vs. Ref read position bias">																																-
##INFO=<ID=SOR,Number=1,Type=Float,Description="Symmetric Odds Ratio of 2x2 contingency table to detect strand bias">																																-
##contig=<ID=PS15p_ct1,length=4875796,assembly=PS15p.assembly.final.fasta>																																-
##contig=<ID=PS15p_ct2,length=4518514,assembly=PS15p.assembly.final.fasta>																																.
##contig=<ID=PS15p_ct3,length=4386433,assembly=PS15p.assembly.final.fasta>																																-
##contig=<ID=PS15p_ct4,length=3561627,assembly=PS15p.assembly.final.fasta>																																-
##contig=<ID=PS15p_ct6,length=2902562,assembly=PS15p.assembly.final.fasta>																																-
##contig=<ID=PS15p_ct5,length=2899032,assembly=PS15p.assembly.final.fasta>																																.
##contig=<ID=PS15p_ct8,length=2854742,assembly=PS15p.assembly.final.fasta>																																.
##contig=<ID=PS15p_ct7,length=2733164,assembly=PS15p.assembly.final.fasta>																																.
##contig=<ID=PS15p_ct9,length=2168295,assembly=PS15p.assembly.final.fasta>																																.
##contig=<ID=PS15p_ct10,length=1966637,assembly=PS15p.assembly.final.fasta>																																.
##contig=<ID=PS15p_ct11,length=1865875,assembly=PS15p.assembly.final.fasta>																																.
##contig=<ID=PS15p_ct12,length=1064459,assembly=PS15p.assembly.final.fasta>																																.
##contig=<ID=PS15p_ct13,length=766405,assembly=PS15p.assembly.final.fasta>																																.
##contig=<ID=PS15p_ct14,length=569648,assembly=PS15p.assembly.final.fasta>																																.
##contig=<ID=PS15p_ct15,length=84294,assembly=PS15p.assembly.final.fasta>																																.
##reference=file:///PS15p.assembly.final.fasta																																-
##source=GenotypeGVCFs																																+
##source=SelectVariants
##bcftools_viewVersion=1.4+htslib-1.4
##bcftools_viewCommand=view -Oz -o Date=Wed Apr 9 11:38:23 2025
##contig=<ID=PS15m_ct1,length=4896228,assembly=PS15m.assembly.final.fasta>
##contig=<ID=PS15m_ct2,length=4637814,assembly=PS15m.assembly.final.fasta>
##contig=<ID=PS15m_ct3,length=4367430,assembly=PS15m.assembly.final.fasta>
##contig=<ID=PS15m_ct4,length=3542288,assembly=PS15m.assembly.final.fasta>
##contig=<ID=PS15m_ct5,length=3291799,assembly=PS15m.assembly.final.fasta>
##contig=<ID=PS15m_ct6,length=2945401,assembly=PS15m.assembly.final.fasta>
##contig=<ID=PS15m_ct7,length=2930853,assembly=PS15m.assembly.final.fasta>
##contig=<ID=PS15m_ct8,length=2832465,assembly=PS15m.assembly.final.fasta>
##contig=<ID=PS15m_ct9,length=2184212,assembly=PS15m.assembly.final.fasta>
##contig=<ID=PS15m_ct10,length=1877926,assembly=PS15m.assembly.final.fasta>
##contig=<ID=PS15m_ct11,length=1855953,assembly=PS15m.assembly.final.fasta>
##contig=<ID=PS15m_ct12,length=1201500,assembly=PS15m.assembly.final.fasta>
##contig=<ID=PS15m_ct13,length=732972,assembly=PS15m.assembly.final.fasta>
##contig=<ID=PS15m_ct14,length=145059,assembly=PS15m.assembly.final.fasta>
##bcftools_mergeVersion=1.4+htslib-1.4
##bcftools_mergeCommand=merge -Oz -o merged_files.vcf.gz
## ENSEMBL VARIANT EFFECT PREDICTOR v113.0
## Output produced at 2025-04-09 07:40:39
## Using API version 113, DB version ?
## ensembl version 113.58650ec
## ensembl-compara version 113.9cf749d
## ensembl-funcgen version 113.e30608c
## ensembl-io version 113.bee6816
## ensembl-variation version 113.ebfce74
## Column descriptions:
## Uploaded_variation : Identifier of uploaded variant
## Location : Location of variant in standard coordinate format (chr:start or chr:start-end)
## Allele : The variant allele used to calculate the consequence
## Gene : Stable ID of affected gene
## Feature : Stable ID of feature
## Feature_type : Type of feature - Transcript, RegulatoryFeature or MotifFeature
## Consequence : Consequence type
## cDNA_position : Relative position of base pair in cDNA sequence
## CDS_position : Relative position of base pair in coding sequence
## Protein_position : Relative position of amino acid in protein
## Amino_acids : Reference and variant amino acids
## Codons : Reference and variant codon sequence
## Existing_variation : Identifier(s) of co-located known variants
## IMPACT : Subjective impact classification of consequence type
## DISTANCE : Shortest distance from variant to transcript
## STRAND : Strand of the feature (1/-1)
## FLAGS : Transcript quality flags
## SOURCE : Source of transcript
## Mucor_circinelloides_PS15m.gff3.gz : [PATH]/Mucor_circinelloides_PS15m.gff3.gz
## Mucor_circinelloides_PS15p.gff3.gz : [PATH]/Mucor_circinelloides_PS15p.gff3.gz
## VEP command-line: vep --database 0 --distance 200 --fasta [PATH]/PS15m.assembly.final.fasta --force_overwrite --gff [PATH]/Mucor_circinelloides_PS15m.gff3.gz --input_file merged_files.vcf.gz --output_file test.vep --per_gene --pick_order rank --tab
#CHROM	POS	ID	REF	ALT	Manual curation	Isolates w/ variant	QUAL	FILTER	INFO	FORMAT	M1-	M1+	E1-	E2-	E3-	E4-	E5-	E6-	E10+	E12+	E15+	Gene	Consequence	IMPACT	cDNA_position	CDS_position	Protein_position	Amino_acids	Codons	DISTANCE	STRAND
PS15m_ct11	997728	.	C	T	FAIL	E4-	826.04	PASS	BaseQRankSum=-3.155;FS=0;MQ=60;MQRankSum=0;QD=7.58;ReadPosRankSum=-0.679;SOR=0.638;DP=118;AF=1;MLEAC=1;MLEAF=1;AN=1;AC=1	GT:AD:DP:GQ:PL	.	.	.	.	.	1:44,65:109:99:836,0	.	.	.	.	.	.	intergenic_variant	MODIFIER	.	.	.	.	.	.	.
PS15m_ct5	2752570	.	T	C	FAIL	E1-	888.04	PASS	BaseQRankSum=0.945;FS=0;MQ=60;MQRankSum=0;QD=7.4;ReadPosRankSum=0.727;SOR=0.706;DP=122;AF=1;MLEAC=1;MLEAF=1;AN=1;AC=1	GT:AD:DP:GQ:PL	.	.	1:50,70:120:99:898,0	.	.	.	.	.	.	.	.	.	intergenic_variant	MODIFIER	.	.	.	.	.	.	.
PS15m_ct5	2752574	.	T	G	FAIL	E1-	781.04	PASS	BaseQRankSum=0.257;FS=0;MQ=60;MQRankSum=0;QD=6.45;ReadPosRankSum=0.822;SOR=0.744;DP=121;AF=1;MLEAC=1;MLEAF=1;AN=1;AC=1	GT:AD:DP:GQ:PL	.	.	1:52,69:121:99:791,0	.	.	.	.	.	.	.	.	.	intergenic_variant	MODIFIER	.	.	.	.	.	.	.
PS15m_ct5	2752710	.	G	C	FAIL	E4-	890.04	PASS	BaseQRankSum=-1.573;FS=0;MQ=60;MQRankSum=0;QD=7.3;ReadPosRankSum=2.31;SOR=0.683;DP=122;AF=1;MLEAC=1;MLEAF=1;AN=1;AC=1	GT:AD:DP:GQ:PL	.	.	.	.	.	1:51,71:122:99:900,0	.	.	.	.	.	.	intergenic_variant	MODIFIER	.	.	.	.	.	.	.
PS15m_ct5	2752714	.	A	G	FAIL	E4-	845.04	PASS	BaseQRankSum=-1.517;FS=0;MQ=60;MQRankSum=0;QD=6.87;ReadPosRankSum=2.09;SOR=0.648;DP=123;AF=1;MLEAC=1;MLEAF=1;AN=1;AC=1	GT:AD:DP:GQ:PL	.	.	.	.	.	1:52,71:123:99:855,0	.	.	.	.	.	.	intergenic_variant	MODIFIER	.	.	.	.	.	.	.
PS15m_ct5	2752718	.	T	TA	FAIL	E5-	890.01	PASS	BaseQRankSum=0.474;FS=0;MQ=60;MQRankSum=0;QD=7.06;ReadPosRankSum=-3.226;SOR=0.683;DP=126;AF=1;MLEAC=1;MLEAF=1;AN=1;AC=1	GT:AD:DP:GQ:PL	.	.	.	.	.	.	1:53,73:126:99:900,0	.	.	.	.	.	intergenic_variant	MODIFIER	.	.	.	.	.	.	.
PS15m_ct5	2752940	.	A	T	FAIL	E6-	1230.04	PASS	BaseQRankSum=0.202;FS=0;MQ=60;MQRankSum=0;QD=13.09;ReadPosRankSum=-1.893;SOR=0.668;DP=95;AF=1;MLEAC=1;MLEAF=1;AN=1;AC=1	GT:AD:DP:GQ:PL	.	.	.	.	.	.	.	1:33,61:94:99:1240,0	.	.	.	.	intergenic_variant	MODIFIER	.	.	.	.	.	.	.
PS15m_ct5	2752947	.	A	G	FAIL	E6-	1410.04	PASS	BaseQRankSum=0.127;FS=0;MQ=60;MQRankSum=0;QD=14.1;ReadPosRankSum=-2.325;SOR=0.693;DP=100;AF=1;MLEAC=1;MLEAF=1;AN=1;AC=1	GT:AD:DP:GQ:PL	.	.	.	.	.	.	.	1:34,66:100:99:1420,0	.	.	.	.	intergenic_variant	MODIFIER	.	.	.	.	.	.	.
PS15m_ct5	2752948	.	A	C	FAIL	E2-, E6-	1410.04	PASS	BaseQRankSum=-2.381;FS=0;MQ=60;MQRankSum=0;QD=9.48;ReadPosRankSum=0.624;SOR=0.621;DP=187;AF=1;MLEAC=1;MLEAF=1;AN=2;AC=2	GT:AD:DP:GQ:PL	.	.	.	1:34,53:87:99:835,0	.	.	.	1:34,66:100:99:1420,0	.	.	.	.	intergenic_variant	MODIFIER	.	.	.	.	.	.	.
PS15m_ct5	2752951	.	T	C	FAIL	E6-	1385.04	PASS	BaseQRankSum=0.271;FS=0;MQ=60;MQRankSum=0;QD=13.71;ReadPosRankSum=-2.385;SOR=0.641;DP=101;AF=1;MLEAC=1;MLEAF=1;AN=1;AC=1	GT:AD:DP:GQ:PL	.	.	.	.	.	.	.	1:35,66:101:99:1395,0	.	.	.	.	intergenic_variant	MODIFIER	.	.	.	.	.	.	.
PS15m_ct5	2752958	.	T	C	FAIL	E6-	1385.04	PASS	BaseQRankSum=0.807;FS=0;MQ=60;MQRankSum=0;QD=13.45;ReadPosRankSum=-2;SOR=0.723;DP=103;AF=1;MLEAC=1;MLEAF=1;AN=1;AC=1	GT:AD:DP:GQ:PL	.	.	.	.	.	.	.	1:36,67:103:99:1395,0	.	.	.	.	intergenic_variant	MODIFIER	.	.	.	.	.	.	.
PS15m_ct5	2752959	.	C	T	FAIL	E6-	1295.04	PASS	BaseQRankSum=0.605;FS=0;MQ=60;MQRankSum=0;QD=12.82;ReadPosRankSum=-1.975;SOR=0.723;DP=101;AF=1;MLEAC=1;MLEAF=1;AN=1;AC=1	GT:AD:DP:GQ:PL	.	.	.	.	.	.	.	1:36,65:101:99:1305,0	.	.	.	.	intergenic_variant	MODIFIER	.	.	.	.	.	.	.
PS15m_ct5	2752973	.	C	G	FAIL	E6-	1295.04	PASS	BaseQRankSum=1.07;FS=0;MQ=60;MQRankSum=0;QD=12.82;ReadPosRankSum=-2.046;SOR=0.723;DP=101;AF=1;MLEAC=1;MLEAF=1;AN=1;AC=1	GT:AD:DP:GQ:PL	.	.	.	.	.	.	.	1:36,65:101:99:1305,0	.	.	.	.	intergenic_variant	MODIFIER	.	.	.	.	.	.	.
PS15m_ct5	2752983	.	A	G	FAIL	E6-	1340.04	PASS	BaseQRankSum=1.29;FS=0;MQ=60;MQRankSum=0;QD=12.89;ReadPosRankSum=-1.8;SOR=0.671;DP=104;AF=1;MLEAC=1;MLEAF=1;AN=1;AC=1	GT:AD:DP:GQ:PL	.	.	.	.	.	.	.	1:37,67:104:99:1350,0	.	.	.	.	intergenic_variant	MODIFIER	.	.	.	.	.	.	.
PS15m_ct5	2752985	.	C	T	FAIL	E6-	1295.04	PASS	BaseQRankSum=0.587;FS=0;MQ=60;MQRankSum=0;QD=12.33;ReadPosRankSum=-1.428;SOR=0.625;DP=105;AF=1;MLEAC=1;MLEAF=1;AN=1;AC=1	GT:AD:DP:GQ:PL	.	.	.	.	.	.	.	1:38,67:105:99:1305,0	.	.	.	.	intergenic_variant	MODIFIER	.	.	.	.	.	.	.
PS15m_ct5	2753007	.	A	T	FAIL	E6-	1181.04	PASS	BaseQRankSum=0.95;FS=0;MQ=60;MQRankSum=0;QD=11.04;ReadPosRankSum=-0.557;SOR=0.629;DP=107;AF=1;MLEAC=1;MLEAF=1;AN=1;AC=1	GT:AD:DP:GQ:PL	.	.	.	.	.	.	.	1:40,67:107:99:1191,0	.	.	.	.	intergenic_variant	MODIFIER	.	.	.	.	.	.	.
PS15m_ct5	2753079	.	C	T	FAIL	E6-	886.04	PASS	BaseQRankSum=-0.827;FS=0;MQ=60;MQRankSum=0;QD=8.28;ReadPosRankSum=2.04;SOR=0.736;DP=107;AF=1;MLEAC=1;MLEAF=1;AN=1;AC=1	GT:AD:DP:GQ:PL	.	.	.	.	.	.	.	1:44,63:107:99:896,0	.	.	.	PS15m_006691	upstream_gene_variant	MODIFIER	.	.	.	.	.	200	+
PS15m_ct5	2753094	.	A	T	FAIL	E6-	913.04	PASS	BaseQRankSum=-0.583;FS=0;MQ=60;MQRankSum=0;QD=8.45;ReadPosRankSum=1.03;SOR=0.765;DP=109;AF=1;MLEAC=1;MLEAF=1;AN=1;AC=1	GT:AD:DP:GQ:PL	.	.	.	.	.	.	.	1:44,64:108:99:923,0	.	.	.	PS15m_006691	upstream_gene_variant	MODIFIER	.	.	.	.	.	185	+
PS15m_ct5	2753102	.	A	G	FAIL	E6-	818.04	PASS	BaseQRankSum=-1.378;FS=0;MQ=60;MQRankSum=0;QD=7.72;ReadPosRankSum=0.903;SOR=0.645;DP=106;AF=1;MLEAC=1;MLEAF=1;AN=1;AC=1	GT:AD:DP:GQ:PL	.	.	.	.	.	.	.	1:44,62:106:99:828,0	.	.	.	PS15m_006691	upstream_gene_variant	MODIFIER	.	.	.	.	.	177	+
PS15m_ct5	2753139	.	A	C	FAIL	E6-	575.04	PASS	BaseQRankSum=-2.403;FS=0;MQ=60;MQRankSum=0;QD=6.18;ReadPosRankSum=-0.08;SOR=0.636;DP=98;AF=1;MLEAC=1;MLEAF=1;AN=1;AC=1	GT:AD:DP:GQ:PL	.	.	.	.	.	.	.	1:40,53:93:99:585,0	.	.	.	PS15m_006691	upstream_gene_variant	MODIFIER	.	.	.	.	.	140	+
PS15m_ct5	2753157	.	G	A	FAIL	E6-	477.04	PASS	BaseQRankSum=-1.751;FS=0;MQ=60;MQRankSum=0;QD=5.13;ReadPosRankSum=-0.685;SOR=0.721;DP=93;AF=1;MLEAC=1;MLEAF=1;AN=1;AC=1	GT:AD:DP:GQ:PL	.	.	.	.	.	.	.	1:41,52:93:99:487,0	.	.	.	PS15m_006691	upstream_gene_variant	MODIFIER	.	.	.	.	.	122	+
PS15m_ct7	61376	.	A	C	FAIL	E5-	1480.04	PASS	BaseQRankSum=0.557;FS=0;MQ=60;MQRankSum=0;QD=6.7;ReadPosRankSum=0.228;SOR=0.672;DP=224;AF=1;MLEAC=1;MLEAF=1;AN=1;AC=1	GT:AD:DP:GQ:PL	.	.	.	.	.	.	1:93,128:221:99:1490,0	.	.	.	.	.	intergenic_variant	MODIFIER	.	.	.	.	.	.	.
PS15m_ct7	61379	.	G	A	FAIL	E5-	1521.04	PASS	BaseQRankSum=-0.122;FS=0;MQ=60;MQRankSum=0;QD=7.01;ReadPosRankSum=0.373;SOR=0.672;DP=219;AF=1;MLEAC=1;MLEAF=1;AN=1;AC=1	GT:AD:DP:GQ:PL	.	.	.	.	.	.	1:91,126:217:99:1531,0	.	.	.	.	.	intergenic_variant	MODIFIER	.	.	.	.	.	.	.
PS15m_ct7	61380	.	A	C	FAIL	E5-	1472.04	PASS	BaseQRankSum=1.44;FS=0;MQ=60;MQRankSum=0;QD=6.85;ReadPosRankSum=0.361;SOR=0.672;DP=217;AF=1;MLEAC=1;MLEAF=1;AN=1;AC=1	GT:AD:DP:GQ:PL	.	.	.	.	.	.	1:91,124:215:99:1482,0	.	.	.	.	.	intergenic_variant	MODIFIER	.	.	.	.	.	.	.
PS15m_ct7	62926	.	G	A	FAIL	E5-	689.04	PASS	BaseQRankSum=1.99;FS=0;MQ=60;MQRankSum=0;QD=7.18;ReadPosRankSum=-2.072;SOR=0.656;DP=96;AF=1;MLEAC=1;MLEAF=1;AN=1;AC=1	GT:AD:DP:GQ:PL	.	.	.	.	.	.	1:40,56:96:99:699,0	.	.	.	.	.	intergenic_variant	MODIFIER	.	.	.	.	.	.	.
PS15m_ct7	62946	.	G	C	FAIL	E2-	781.04	PASS	BaseQRankSum=-0.166;FS=0;MQ=60;MQRankSum=0;QD=13.02;ReadPosRankSum=0.868;SOR=0.676;DP=60;AF=1;MLEAC=1;MLEAF=1;AN=1;AC=1	GT:AD:DP:GQ:PL	.	.	.	1:21,39:60:99:791,0	.	.	.	.	.	.	.	.	intergenic_variant	MODIFIER	.	.	.	.	.	.	.
PS15m_ct7	63847	.	A	C	FAIL	E1-	458.04	PASS	BaseQRankSum=-0.465;FS=0;MQ=60;MQRankSum=0;QD=5.26;ReadPosRankSum=-0.095;SOR=0.701;DP=89;AF=1;MLEAC=1;MLEAF=1;AN=1;AC=1	GT:AD:DP:GQ:PL	.	.	1:36,51:87:99:468,0	.	.	.	.	.	.	.	.	.	intergenic_variant	MODIFIER	.	.	.	.	.	.	.
PS15m_ct7	687260	.	C	G	FAIL	E2-	731.04	PASS	BaseQRankSum=-0.221;FS=0;MQ=60;MQRankSum=0;QD=7.54;ReadPosRankSum=-0.166;SOR=0.7;DP=99;AF=1;MLEAC=1;MLEAF=1;AN=1;AC=1	GT:AD:DP:GQ:PL	.	.	.	1:40,57:97:99:741,0	.	.	.	.	.	.	.	.	intergenic_variant	MODIFIER	.	.	.	.	.	.	.
PS15m_ct7	687265	.	C	T	FAIL	E2-	707.04	PASS	BaseQRankSum=0.366;FS=0;MQ=60;MQRankSum=0;QD=7.52;ReadPosRankSum=-0.576;SOR=0.751;DP=97;AF=1;MLEAC=1;MLEAF=1;AN=1;AC=1	GT:AD:DP:GQ:PL	.	.	.	1:39,55:94:99:717,0	.	.	.	.	.	.	.	.	intergenic_variant	MODIFIER	.	.	.	.	.	.	.
PS15m_ct7	687302	.	CGGCA	C	FAIL	E2-	625.01	PASS	BaseQRankSum=1.3;FS=0;MQ=60;MQRankSum=0;QD=6.87;ReadPosRankSum=-0.205;SOR=0.675;DP=94;AF=1;MLEAC=1;MLEAF=1;AN=1;AC=1	GT:AD:DP:GQ:PL	.	.	.	1:38,53:91:99:635,0	.	.	.	.	.	.	.	.	intergenic_variant	MODIFIER	.	.	.	.	.	.	.
PS15m_ct7	687439	.	G	A	FAIL	E4-	593.04	PASS	BaseQRankSum=-1.874;FS=0;MQ=60;MQRankSum=0;QD=5.81;ReadPosRankSum=-0.623;SOR=0.675;DP=103;AF=1;MLEAC=1;MLEAF=1;AN=1;AC=1	GT:AD:DP:GQ:PL	.	.	.	.	.	1:39,63:102:99:603,0	.	.	.	.	.	.	intergenic_variant	MODIFIER	.	.	.	.	.	.	.
PS15m_ct8	492906	.	G	GA	FAIL	E5-	440.01	PASS	BaseQRankSum=0.247;FS=0;MQ=60;MQRankSum=0;QD=6.57;ReadPosRankSum=0.96;SOR=0.746;DP=69;AF=1;MLEAC=1;MLEAF=1;AN=1;AC=1	GT:AD:DP:GQ:PL	.	.	.	.	.	.	1:25,42:67:99:450,0	.	.	.	.	PS15m_012383	splice_polypyrimidine_tract_variant,intron_variant	LOW	.	.	.	.	.	.	+
PS15m_ct8	528845	.	TC	T	PASS	M1-	2781.01	PASS	FS=0;MQ=60;QD=34.33;SOR=0.876;DP=85;AF=1;MLEAC=1;MLEAF=1;AN=1;AC=1	GT:AD:DP:GQ:PL	1:0,81:81:99:2791,0	.	.	.	.	.	.	.	.	.	.	fkbA	frameshift_variant	HIGH	277	48	16	F/X	ttC/tt	.	+
PS15m_ct8	2724081	.	A	C	FAIL	E6-	1118.04	PASS	BaseQRankSum=-0.967;FS=0;MQ=60;MQRankSum=0;QD=10.45;ReadPosRankSum=0.535;SOR=0.661;DP=108;AF=1;MLEAC=1;MLEAF=1;AN=1;AC=1	GT:AD:DP:GQ:PL	.	.	.	.	.	.	.	1:41,66:107:99:1128,0	.	.	.	PS15m_009650	synonymous_variant	LOW	1323	1203	401	V	gtT/gtG	.	-
PS15m_ct8	2724795	.	A	G	FAIL	E5-	847.04	PASS	BaseQRankSum=1.37;FS=0;MQ=60;MQRankSum=0;QD=7.3;ReadPosRankSum=0.352;SOR=0.742;DP=118;AF=1;MLEAC=1;MLEAF=1;AN=1;AC=1	GT:AD:DP:GQ:PL	.	.	.	.	.	.	1:49,67:116:99:857,0	.	.	.	.	PS15m_009650	synonymous_variant	LOW	609	489	163	I	atT/atC	.	-
PS15m_ct8	2724861	.	A	G	FAIL	E2-	472.04	PASS	BaseQRankSum=0.376;FS=0;MQ=60;MQRankSum=0;QD=5.3;ReadPosRankSum=0.633;SOR=0.716;DP=91;AF=1;MLEAC=1;MLEAF=1;AN=1;AC=1	GT:AD:DP:GQ:PL	.	.	.	1:37,52:89:99:482,0	.	.	.	.	.	.	.	PS15m_009650	synonymous_variant	LOW	543	423	141	Y	taT/taC	.	-
PS15p_ct10	733	.	T	C	FAIL	E12+	913.04	PASS	BaseQRankSum=-0.323;FS=0;MQ=60;MQRankSum=0;QD=5.89;ReadPosRankSum=0.696;SOR=0.714;DP=158;AF=1;MLEAC=1;MLEAF=1;AN=1;AC=1	GT:AD:DP:GQ:PL	.	.	.	.	.	.	.	.	.	1:62,93:155:99:923,0	.	.	intergenic_variant	MODIFIER	.	.	.	.	.	.	.
PS15p_ct12	26463	.	T	C	FAIL	E12+	935.04	PASS	BaseQRankSum=1.07;FS=0;MQ=60;MQRankSum=0;QD=8.58;ReadPosRankSum=0.212;SOR=0.696;DP=111;AF=1;MLEAC=1;MLEAF=1;AN=1;AC=1	GT:AD:DP:GQ:PL	.	.	.	.	.	.	.	.	.	1:44,65:109:99:945,0	.	PS15p_211444	missense_variant	MODERATE	163	163	55	I/V	Att/Gtt	.	-
PS15p_ct12	26467	.	G	A	FAIL	E12+	710.04	PASS	BaseQRankSum=0.9;FS=0;MQ=60;MQRankSum=0;QD=6.57;ReadPosRankSum=0.743;SOR=0.736;DP=110;AF=1;MLEAC=1;MLEAF=1;AN=1;AC=1	GT:AD:DP:GQ:PL	.	.	.	.	.	.	.	.	.	1:46,62:108:99:720,0	.	PS15p_211444	synonymous_variant	LOW	159	159	53	D	gaC/gaT	.	-
PS15p_ct12	26468	.	T	A	FAIL	E12+	665.04	PASS	BaseQRankSum=0.314;FS=0;MQ=60;MQRankSum=0;QD=6.22;ReadPosRankSum=1.09;SOR=0.705;DP=109;AF=1;MLEAC=1;MLEAF=1;AN=1;AC=1	GT:AD:DP:GQ:PL	.	.	.	.	.	.	.	.	.	1:46,61:107:99:675,0	.	PS15p_211444	missense_variant	MODERATE	158	158	53	D/V	gAc/gTc	.	-
PS15p_ct13	732895	.	C	A	FAIL	M1+, E10+	17446	PASS	BaseQRankSum=1.19;FS=0;MQ=60;MQRankSum=0;QD=34.82;ReadPosRankSum=0.452;SOR=0.763;DP=936;AF=1;MLEAC=1;MLEAF=1;AN=2;AC=2	GT:AD:DP:GQ:PL	.	1:65,369:434:99:13669,0	.	.	.	.	.	.	1:56,445:501:99:17456,0	.	.	.	intergenic_variant	MODIFIER	.	.	.	.	.	.	.
PS15p_ct13	732901	.	G	A	FAIL	E10+, E15+	23277	PASS	BaseQRankSum=0.385;FS=0;MQ=60;MQRankSum=0;QD=32.17;ReadPosRankSum=-0.277;SOR=0.69;DP=1192;AF=1;MLEAC=1;MLEAF=1;AN=2;AC=2	GT:AD:DP:GQ:PL	.	.	.	.	.	.	.	.	1:55,461:516:99:18237,0	.	1:78,597:675:99:23287,0	.	intergenic_variant	MODIFIER	.	.	.	.	.	.	.
PS15p_ct13	732904	.	C	A	FAIL	M1+, E10+, E15+	22977	PASS	BaseQRankSum=0.829;FS=0;MQ=60;MQRankSum=0;QD=33.74;ReadPosRankSum=-0.264;SOR=0.685;DP=1659;AF=1;MLEAC=1;MLEAF=1;AN=3;AC=3	GT:AD:DP:GQ:PL	.	1:62,377:439:99:14124,0	.	.	.	.	.	.	1:53,460:513:99:18261,0	.	1:78,597:675:99:22987,0	.	intergenic_variant	MODIFIER	.	.	.	.	.	.	.
PS15p_ct13	732952	.	A	C	FAIL	M1+, E15+	15586	PASS	BaseQRankSum=0.964;FS=0;MQ=60;MQRankSum=0;QD=18.49;ReadPosRankSum=-0.492;SOR=0.641;DP=945;AF=1;MLEAC=1;MLEAF=1;AN=2;AC=2	GT:AD:DP:GQ:PL	.	1:51,401:452:99:15596,0	.	.	.	.	.	.	.	.	1:66,413:479:99:8865,0	.	intergenic_variant	MODIFIER	.	.	.	.	.	.	.
PS15p_ct13	732961	.	A	C	FAIL	E15+	14082	PASS	BaseQRankSum=0.536;FS=0;MQ=60;MQRankSum=0;QD=31.22;ReadPosRankSum=0.182;SOR=0.651;DP=453;AF=1;MLEAC=1;MLEAF=1;AN=1;AC=1	GT:AD:DP:GQ:PL	.	.	.	.	.	.	.	.	.	.	1:66,385:451:99:14092,0	.	intergenic_variant	MODIFIER	.	.	.	.	.	.	.
PS15p_ct13	732962	.	T	C	FAIL	E15+	13968	PASS	BaseQRankSum=0.284;FS=0;MQ=60;MQRankSum=0;QD=30.9;ReadPosRankSum=-0.225;SOR=0.657;DP=454;AF=1;MLEAC=1;MLEAF=1;AN=1;AC=1	GT:AD:DP:GQ:PL	.	.	.	.	.	.	.	.	.	.	1:68,384:452:99:13978,0	.	intergenic_variant	MODIFIER	.	.	.	.	.	.	.
PS15p_ct13	732964	.	A	G	FAIL	E15+	13535	PASS	BaseQRankSum=0.208;FS=0;MQ=60;MQRankSum=0;QD=31.26;ReadPosRankSum=0.152;SOR=0.738;DP=434;AF=1;MLEAC=1;MLEAF=1;AN=1;AC=1	GT:AD:DP:GQ:PL	.	.	.	.	.	.	.	.	.	.	1:66,367:433:99:13545,0	.	intergenic_variant	MODIFIER	.	.	.	.	.	.	.
PS15p_ct13	732967	.	C	A	FAIL	E15+	13175	PASS	BaseQRankSum=-0.302;FS=0;MQ=60;MQRankSum=0;QD=31.29;ReadPosRankSum=-0.197;SOR=0.694;DP=423;AF=1;MLEAC=1;MLEAF=1;AN=1;AC=1	GT:AD:DP:GQ:PL	.	.	.	.	.	.	.	.	.	.	1:64,357:421:99:13185,0	.	intergenic_variant	MODIFIER	.	.	.	.	.	.	.
PS15p_ct13	754790	.	C	T	FAIL	E10+	11337	PASS	BaseQRankSum=1.29;FS=0;MQ=60;MQRankSum=0;QD=22.14;ReadPosRankSum=1.05;SOR=0.614;DP=516;AF=1;MLEAC=1;MLEAF=1;AN=1;AC=1	GT:AD:DP:GQ:PL	.	.	.	.	.	.	.	.	1:69,443:512:99:11347,0	.	.	.	intergenic_variant	MODIFIER	.	.	.	.	.	.	.
PS15p_ct6	2900162	.	T	C	FAIL	E10+	722.04	PASS	BaseQRankSum=1.49;FS=0;MQ=60;MQRankSum=0;QD=6.56;ReadPosRankSum=0.432;SOR=0.689;DP=112;AF=1;MLEAC=1;MLEAF=1;AN=1;AC=1	GT:AD:DP:GQ:PL	.	.	.	.	.	.	.	.	1:45,65:110:99:732,0	.	.	.	intergenic_variant	MODIFIER	.	.	.	.	.	.	.
PS15p_ct8	199954	.	T	C	PASS	E12+	888.04	PASS	BaseQRankSum=0.426;FS=0;MQ=60;MQRankSum=0;QD=8.46;ReadPosRankSum=0.663;SOR=0.724;DP=107;AF=1;MLEAC=1;MLEAF=1;AN=1;AC=1	GT:AD:DP:GQ:PL	.	.	.	.	.	.	.	.	.	1:39,66:105:99:898,0	.	PS15p_212321	5_prime_UTR_variant	MODIFIER	67	.	.	.	.	.	-
PS15p_ct8	480169	.	AGG	A	PASS	M1+	371.01	PASS	BaseQRankSum=-1.098;FS=0;MQ=60;MQRankSum=0;QD=5.46;ReadPosRankSum=-0.222;SOR=0.668;DP=70;AF=1;MLEAC=1;MLEAF=1;AN=1;AC=1	GT:AD:DP:GQ:PL	.	1:30,38:68:99:381,0	.	.	.	.	.	.	.	.	.	fkbA	frameshift_variant	HIGH	253.254	57.58	19.2	KG/KX	aaGGgc/aagc	.	+
