## Supplementary Data 6 for "RNAi epimutations conferring antifungal drug resistance are inheritable"

### Sheet: Sheet1
SRR Acc.	BioProject Acc.	BioSample Acc	Library ID	Read layout	Platform	Sequencing type	Isolate	Ref.
SRR33648462	PRJNA1170303	SAMN44061599	PS15p_WGS	Paired	Illumina	WGS	PS15+	This study
SRR33648463	PRJNA1170303	SAMN44061332	PS15m_WGS	Paired	Illumina	WGS	PS15-	This study
SRR33648469	PRJNA1170303	SAMN48630264	M1p_WGS	Paired	Illumina	WGS	M1+	This study
SRR33648471	PRJNA1170303	SAMN48630263	M1m_WGS	Paired	Illumina	WGS	M1-	This study
SRR33648464	PRJNA1170303	SAMN48630269	E6m_WGS	Paired	Illumina	WGS	E6-	This study
SRR33648465	PRJNA1170303	SAMN48630268	E5m_WGS	Paired	Illumina	WGS	E5-	This study
SRR33648466	PRJNA1170303	SAMN48630267	E4m_WGS	Paired	Illumina	WGS	E4-	This study
SRR33648467	PRJNA1170303	SAMN48630266	E3m_WGS	Paired	Illumina	WGS	E3-	This study
SRR33648468	PRJNA1170303	SAMN48630265	E2m_WGS	Paired	Illumina	WGS	E2-	This study
SRR33648473	PRJNA1170303	SAMN48630261	E15p_WGS	Paired	Illumina	WGS	E15+	This study
SRR33648474	PRJNA1170303	SAMN48630260	E12p_WGS	Paired	Illumina	WGS	E12+	This study
SRR33648475	PRJNA1170303	SAMN48630259	E10p_WGS	Paired	Illumina	WGS	E10+	This study
SRR33648472	PRJNA1170303	SAMN48630262	E1m_WGS	Paired	Illumina	WGS	E1-	This study
SRR33648476	PRJNA1170303	SAMN48630258	#9_WGS	Paired	Illumina	WGS	#9	This study
SRR33648477	PRJNA1170303	SAMN48630257	#8_WGS	Paired	Illumina	WGS	#8	This study
SRR33648478	PRJNA1170303	SAMN48630256	#7_WGS	Paired	Illumina	WGS	#7	This study
SRR33648479	PRJNA1170303	SAMN48630255	#6_WGS	Paired	Illumina	WGS	#6	This study
SRR33648480	PRJNA1170303	SAMN48630254	#55_WGS	Paired	Illumina	WGS	#55	This study
SRR33648505	PRJNA1170303	SAMN48630253	#54_WGS	Paired	Illumina	WGS	#54	This study
SRR33648506	PRJNA1170303	SAMN48630252	#53_WGS	Paired	Illumina	WGS	#53	This study
SRR33648507	PRJNA1170303	SAMN48630251	#52_WGS	Paired	Illumina	WGS	#52	This study
SRR33648508	PRJNA1170303	SAMN48630250	#51_WGS	Paired	Illumina	WGS	#51	This study
SRR33648509	PRJNA1170303	SAMN48630249	#50_WGS	Paired	Illumina	WGS	#50	This study
SRR33648510	PRJNA1170303	SAMN48630248	#5_WGS	Paired	Illumina	WGS	#5	This study
SRR33648511	PRJNA1170303	SAMN48630247	#49_WGS	Paired	Illumina	WGS	#49	This study
SRR33648512	PRJNA1170303	SAMN48630246	#48_WGS	Paired	Illumina	WGS	#48	This study
SRR33648513	PRJNA1170303	SAMN48630245	#47_WGS	Paired	Illumina	WGS	#47	This study
SRR33648514	PRJNA1170303	SAMN48630244	#46_WGS	Paired	Illumina	WGS	#46	This study
SRR33648516	PRJNA1170303	SAMN48630243	#45_WGS	Paired	Illumina	WGS	#45	This study
SRR33648517	PRJNA1170303	SAMN48630242	#44_WGS	Paired	Illumina	WGS	#44	This study
SRR33648518	PRJNA1170303	SAMN48630241	#43_WGS	Paired	Illumina	WGS	#43	This study
SRR33648519	PRJNA1170303	SAMN48630240	#42_WGS	Paired	Illumina	WGS	#42	This study
SRR33648520	PRJNA1170303	SAMN48630239	#41_WGS	Paired	Illumina	WGS	#41	This study
SRR33648521	PRJNA1170303	SAMN48630238	#40_WGS	Paired	Illumina	WGS	#40	This study
SRR33648522	PRJNA1170303	SAMN48630237	#4_WGS	Paired	Illumina	WGS	#4	This study
SRR33648523	PRJNA1170303	SAMN48630236	#39_WGS	Paired	Illumina	WGS	#39	This study
SRR33648524	PRJNA1170303	SAMN48630235	#38_WGS	Paired	Illumina	WGS	#38	This study
SRR33648525	PRJNA1170303	SAMN48630234	#37_WGS	Paired	Illumina	WGS	#37	This study
SRR33648527	PRJNA1170303	SAMN48630233	#36_WGS	Paired	Illumina	WGS	#36	This study
SRR33648438	PRJNA1170303	SAMN48630232	#35_WGS	Paired	Illumina	WGS	#35	This study
SRR33648439	PRJNA1170303	SAMN48630231	#34_WGS	Paired	Illumina	WGS	#34	This study
SRR33648440	PRJNA1170303	SAMN48630230	#33_WGS	Paired	Illumina	WGS	#33	This study
SRR33648441	PRJNA1170303	SAMN48630229	#32_WGS	Paired	Illumina	WGS	#32	This study
SRR33648442	PRJNA1170303	SAMN48630228	#31_WGS	Paired	Illumina	WGS	#31	This study
SRR33648443	PRJNA1170303	SAMN48630227	#30_WGS	Paired	Illumina	WGS	#30	This study
SRR33648444	PRJNA1170303	SAMN48630226	#3_WGS	Paired	Illumina	WGS	#3	This study
SRR33648445	PRJNA1170303	SAMN48630225	#29_WGS	Paired	Illumina	WGS	#29	This study
SRR33648446	PRJNA1170303	SAMN48630224	#28_WGS	Paired	Illumina	WGS	#28	This study
SRR33648448	PRJNA1170303	SAMN48630223	#27_WGS	Paired	Illumina	WGS	#27	This study
SRR33648449	PRJNA1170303	SAMN48630222	#26_WGS	Paired	Illumina	WGS	#26	This study
SRR33648450	PRJNA1170303	SAMN48630221	#25_WGS	Paired	Illumina	WGS	#25	This study
SRR33648451	PRJNA1170303	SAMN48630220	#24_WGS	Paired	Illumina	WGS	#24	This study
SRR33648452	PRJNA1170303	SAMN48630219	#23_WGS	Paired	Illumina	WGS	#23	This study
SRR33648483	PRJNA1170303	SAMN48630218	#22_WGS	Paired	Illumina	WGS	#22	This study
SRR33648495	PRJNA1170303	SAMN48630217	#21_WGS	Paired	Illumina	WGS	#21	This study
SRR33648530	PRJNA1170303	SAMN48630216	#20_WGS	Paired	Illumina	WGS	#20	This study
SRR33648541	PRJNA1170303	SAMN48630215	#2_WGS	Paired	Illumina	WGS	#2	This study
SRR33648552	PRJNA1170303	SAMN48630214	#19_WGS	Paired	Illumina	WGS	#19	This study
SRR33648408	PRJNA1170303	SAMN48630213	#18_WGS	Paired	Illumina	WGS	#18	This study
SRR33648419	PRJNA1170303	SAMN48630212	#17_WGS	Paired	Illumina	WGS	#17	This study
SRR33648460	PRJNA1170303	SAMN48630211	#16_WGS	Paired	Illumina	WGS	#16	This study
SRR33648470	PRJNA1170303	SAMN48630210	#15_WGS	Paired	Illumina	WGS	#15	This study
SRR33648504	PRJNA1170303	SAMN48630209	#14_WGS	Paired	Illumina	WGS	#14	This study
SRR33648515	PRJNA1170303	SAMN48630208	#13_WGS	Paired	Illumina	WGS	#13	This study
SRR33648526	PRJNA1170303	SAMN48630207	#12_WGS	Paired	Illumina	WGS	#12	This study
SRR33648447	PRJNA1170303	SAMN48630206	#11_WGS	Paired	Illumina	WGS	#11	This study
SRR33648553	PRJNA1170303	SAMN48630205	#10_WGS	Paired	Illumina	WGS	#10	This study
SRR33648554	PRJNA1170303	SAMN48630204	#1_WGS	Paired	Illumina	WGS	#1	This study
SRR33648487	PRJNA1170303	SAMN48630341	PS15p_WT_srna	Single	Illumina	sRNA	PS15+	This study
SRR33648486	PRJNA1170303	SAMN48630342	PS15m_WT_srna	Single	Illumina	sRNA	PS15-	This study
SRR33648489	PRJNA1170303	SAMN48630339	PS14_E3_srna	Single	Illumina	sRNA	PS14	This study
SRR33648488	PRJNA1170303	SAMN48630340	PS14_WT_srna	Single	Illumina	sRNA	PS14	This study
SRR22390022	PRJNA903107	SAMN31784349	PS10WT_sRNA	Single	Illumina	sRNA	PS10WT	10.1073/pnas.2220475120
SRR22390025	PRJNA903107	SAMN31784349	PS10WT_sRNA	Single	Illumina	sRNA	PS10WT	10.1073/pnas.2220475120
SRR33648490	PRJNA1170303	SAMN48630338	PS10_E1_srna	Single	Illumina	sRNA	PS10	This study
SRR33648491	PRJNA1170303	SAMN48630337	E6m_Epi_srna	Single	Illumina	sRNA	E6-	This study
SRR33648492	PRJNA1170303	SAMN48630336	E3m_Epi_srna	Single	Illumina	sRNA	E3-	This study
SRR33648493	PRJNA1170303	SAMN48630335	E15p_Epi_srna	Single	Illumina	sRNA	E15+	This study
SRR33648500	PRJNA1170303	SAMN48630329	E10p_Epi_srna	Single	Illumina	sRNA	E10+	This study
SRR33648499	PRJNA1170303	SAMN48630330	E10p_p1_srna	Single	Illumina	sRNA	E10+	This study
SRR33648498	PRJNA1170303	SAMN48630331	E10p_p2_srna	Single	Illumina	sRNA	E10+	This study
SRR33648497	PRJNA1170303	SAMN48630332	E10p_p3_srna	Single	Illumina	sRNA	E10+	This study
SRR33648496	PRJNA1170303	SAMN48630333	E10p_p4_srna	Single	Illumina	sRNA	E10+	This study
SRR33648494	PRJNA1170303	SAMN48630334	E10p_p5_srna	Single	Illumina	sRNA	E10+	This study
SRR33648536	PRJNA1170303	SAMN48630318	E1m_Epi_srna	Single	Illumina	sRNA	E1-	This study
SRR33648535	PRJNA1170303	SAMN48630319	E1m_p1_srna	Single	Illumina	sRNA	E1-	This study
SRR33648501	PRJNA1170303	SAMN48630328	E1m_p10_srna	Single	Illumina	sRNA	E1-	This study
SRR33648534	PRJNA1170303	SAMN48630320	E1m_p2_srna	Single	Illumina	sRNA	E1-	This study
SRR33648533	PRJNA1170303	SAMN48630321	E1m_p3_srna	Single	Illumina	sRNA	E1-	This study
SRR33648532	PRJNA1170303	SAMN48630322	E1m_p4_srna	Single	Illumina	sRNA	E1-	This study
SRR33648531	PRJNA1170303	SAMN48630323	E1m_p5_srna	Single	Illumina	sRNA	E1-	This study
SRR33648529	PRJNA1170303	SAMN48630324	E1m_p6_srna	Single	Illumina	sRNA	E1-	This study
SRR33648528	PRJNA1170303	SAMN48630325	E1m_p7_srna	Single	Illumina	sRNA	E1-	This study
SRR33648503	PRJNA1170303	SAMN48630326	E1m_p8_srna	Single	Illumina	sRNA	E1-	This study
SRR33648502	PRJNA1170303	SAMN48630327	E1m_p9_srna	Single	Illumina	sRNA	E1-	This study
SRR33648537	PRJNA1170303	SAMN48630317	#46_Epi_srna	Single	Illumina	sRNA	#46	This study
SRR33648546	PRJNA1170303	SAMN48630309	#45_Epi_srna	Single	Illumina	sRNA	#45	This study
SRR33648545	PRJNA1170303	SAMN48630310	#45_p1_srna	Single	Illumina	sRNA	#45	This study
SRR33648544	PRJNA1170303	SAMN48630311	#45_p2_srna	Single	Illumina	sRNA	#45	This study
SRR33648543	PRJNA1170303	SAMN48630312	#45_p3_srna	Single	Illumina	sRNA	#45	This study
SRR33648542	PRJNA1170303	SAMN48630313	#45_p4_srna	Single	Illumina	sRNA	#45	This study
SRR33648540	PRJNA1170303	SAMN48630314	#45_p5_srna	Single	Illumina	sRNA	#45	This study
SRR33648539	PRJNA1170303	SAMN48630315	#45_p6_srna	Single	Illumina	sRNA	#45	This study
SRR33648538	PRJNA1170303	SAMN48630316	#45_p7_srna	Single	Illumina	sRNA	#45	This study
SRR33648547	PRJNA1170303	SAMN48630308	#43_Epi_srna	Single	Illumina	sRNA	#43	This study
SRR33648548	PRJNA1170303	SAMN48630307	#42_Epi_srna	Single	Illumina	sRNA	#42	This study
SRR33648435	PRJNA1170303	SAMN48630297	#35_Epi_srna	Single	Illumina	sRNA	#35	This study
SRR33648434	PRJNA1170303	SAMN48630298	#35_p1_srna	Single	Illumina	sRNA	#35	This study
SRR33648433	PRJNA1170303	SAMN48630299	#35_p2_srna	Single	Illumina	sRNA	#35	This study
SRR33648432	PRJNA1170303	SAMN48630300	#35_p3_srna	Single	Illumina	sRNA	#35	This study
SRR33648431	PRJNA1170303	SAMN48630301	#35_p4_srna	Single	Illumina	sRNA	#35	This study
SRR33648430	PRJNA1170303	SAMN48630302	#35_p5_srna	Single	Illumina	sRNA	#35	This study
SRR33648428	PRJNA1170303	SAMN48630303	#35_p6_srna	Single	Illumina	sRNA	#35	This study
SRR33648551	PRJNA1170303	SAMN48630304	#35_p7_srna	Single	Illumina	sRNA	#35	This study
SRR33648550	PRJNA1170303	SAMN48630305	#35_p8_srna	Single	Illumina	sRNA	#35	This study
SRR33648549	PRJNA1170303	SAMN48630306	#35_p9_srna	Single	Illumina	sRNA	#35	This study
SRR33648436	PRJNA1170303	SAMN48630296	#31_Epi_srna	Single	Illumina	sRNA	#31	This study
SRR33648437	PRJNA1170303	SAMN48630295	#28_Epi_srna	Single	Illumina	sRNA	#28	This study
SRR33648407	PRJNA1170303	SAMN48630294	#14_Epi_srna	Single	Illumina	sRNA	#14	This study
SRR33648414	PRJNA1170303	SAMN48630288	#10_Epi_srna	Single	Illumina	sRNA	#10	This study
SRR33648413	PRJNA1170303	SAMN48630289	#10_p1_srna	Single	Illumina	sRNA	#10	This study
SRR33648412	PRJNA1170303	SAMN48630290	#10_p2_srna	Single	Illumina	sRNA	#10	This study
SRR33648411	PRJNA1170303	SAMN48630291	#10_p3_srna	Single	Illumina	sRNA	#10	This study
SRR33648410	PRJNA1170303	SAMN48630292	#10_p4_srna	Single	Illumina	sRNA	#10	This study
SRR33648409	PRJNA1170303	SAMN48630293	#10_p5_srna	Single	Illumina	sRNA	#10	This study
SRR33648459	PRJNA1170303	SAMN48630274	PS15p_WT_A_mrna	Paired	Illumina	rRNA-depleted mRNA	PS15+	This study
SRR33648429	PRJNA1170303	SAMN48630275	PS15p_WT_B_mrna	Paired	Illumina	rRNA-depleted mRNA	PS15+	This study
SRR33648421	PRJNA1170303	SAMN48630282	PS15m_WT_A_mrna	Paired	Illumina	rRNA-depleted mRNA	PS15-	This study
SRR33648420	PRJNA1170303	SAMN48630283	PS15m_WT_B_mrna	Paired	Illumina	rRNA-depleted mRNA	PS15-	This study
SRR33648415	PRJNA1170303	SAMN48630287	E3m_Epi_mrna	Paired	Illumina	rRNA-depleted mRNA	E3-	This study
SRR33648425	PRJNA1170303	SAMN48630278	E10p_Epi_mrna	Paired	Illumina	rRNA-depleted mRNA	E10+	This study
SRR33648424	PRJNA1170303	SAMN48630279	E10p_p5_mrna	Paired	Illumina	rRNA-depleted mRNA	E10+	This study
SRR33648417	PRJNA1170303	SAMN48630285	E1m_Epi_mrna	Paired	Illumina	rRNA-depleted mRNA	E1-	This study
SRR33648422	PRJNA1170303	SAMN48630281	E1m_p10_mrna	Paired	Illumina	rRNA-depleted mRNA	E1-	This study
SRR33648461	PRJNA1170303	SAMN48630272	#45_Epi_mrna	Paired	Illumina	rRNA-depleted mRNA	#45	This study
SRR33648484	PRJNA1170303	SAMN48630273	#45_p7_mrna	Paired	Illumina	rRNA-depleted mRNA	#45	This study
SRR33648427	PRJNA1170303	SAMN48630276	#35_Epi_mrna	Paired	Illumina	rRNA-depleted mRNA	#35	This study
SRR33648426	PRJNA1170303	SAMN48630277	#35_p9_mrna	Paired	Illumina	rRNA-depleted mRNA	#35	This study
SRR33648416	PRJNA1170303	SAMN48630286	#14_Epi_mrna	Paired	Illumina	rRNA-depleted mRNA	#14	This study
SRR33648418	PRJNA1170303	SAMN48630284	#10_Epi_mrna	Paired	Illumina	rRNA-depleted mRNA	#10	This study
SRR33648423	PRJNA1170303	SAMN48630280	#10_p5_mrna	Paired	Illumina	rRNA-depleted mRNA	#10	This study
SRR30945757	PRJNA1170303	SAMN44245086	PS15p_ChIP_K9me2	Paired	Illumina	ChIP	PS15+	This study
SRR30945756	PRJNA1170303	SAMN44245086	PS15p_ChIP_RNAP	Paired	Illumina	ChIP	PS15+	This study
SRR30945758	PRJNA1170303	SAMN44245086	PS15p_Input	Paired	Illumina	ChIP	PS15+	This study
SRR33648455	PRJNA1170303	SAMN48630345	PS15m_ChIP_K9me2	Paired	Illumina	ChIP	PS15-	This study
SRR33648454	PRJNA1170303	SAMN48630345	PS15m_ChIP_RNAP	Paired	Illumina	ChIP	PS15-	This study
SRR33648453	PRJNA1170303	SAMN48630345	PS15m_Input	Paired	Illumina	ChIP	PS15-	This study
SRR30951490	PRJNA1170303	SAMN44253517	PS14WT_ChIP_K9me2	Paired	Illumina	ChIP	PS14WT	This study
SRR30951489	PRJNA1170303	SAMN44253517	PS14WT_ChIP_RNAP	Paired	Illumina	ChIP	PS14WT	This study
SRR30951488	PRJNA1170303	SAMN44253517	PS14WT_Input_K9me2	Paired	Illumina	ChIP	PS14WT	This study
SRR30951487	PRJNA1170303	SAMN44253517	PS14WT_Input_RNAP	Paired	Illumina	ChIP	PS14WT	This study
SRR30951777	PRJNA1170303	SAMN44253798	PS14E3_ChIP_K9me2	Paired	Illumina	ChIP	PS14E3	This study
SRR30951776	PRJNA1170303	SAMN44253798	PS14E3_ChIP_RNAP	Paired	Illumina	ChIP	PS14E3	This study
SRR30951775	PRJNA1170303	SAMN44253798	PS14E3_Input_K9me2	Paired	Illumina	ChIP	PS14E3	This study
SRR30951774	PRJNA1170303	SAMN44253798	PS14E3_Input_RNAP	Paired	Illumina	ChIP	PS14E3	This study
SRR22390079	PRJNA903107	SAMN31784349	PS10WT_H3K9me2_Input	Paired	Illumina	ChIP	PS10WT	10.1073/pnas.2220475120
SRR22390063	PRJNA903107	SAMN31784349	PS10WT_H3K9me2_IP	Paired	Illumina	ChIP	PS10WT	10.1073/pnas.2220475120
SRR22390059	PRJNA903107	SAMN31784349	PS10WT_H3K9me3_IP	Paired	Illumina	ChIP	PS10WT	10.1073/pnas.2220475120
SRR22390093	PRJNA903107	SAMN31784349	PS10WT_H3K9me3RNAP_Input	Paired	Illumina	ChIP	PS10WT	10.1073/pnas.2220475120
SRR22390110	PRJNA903107	SAMN31784349	PS10WT_RNAP_IP	Paired	Illumina	ChIP	PS10WT	10.1073/pnas.2220475120
SRR30951781	PRJNA1170303	SAMN44253835	PS10E1_ChIP_K9me2	Paired	Illumina	ChIP	PS10E1	This study
SRR30951780	PRJNA1170303	SAMN44253835	PS10E1_ChIP_RNAP	Paired	Illumina	ChIP	PS10E1	This study
SRR30951779	PRJNA1170303	SAMN44253835	PS10E1_Input_K9me2	Paired	Illumina	ChIP	PS10E1	This study
SRR30951778	PRJNA1170303	SAMN44253835	PS10E1_Input_RNAP	Paired	Illumina	ChIP	PS10E1	This study
SRR30943889	PRJNA1170303	SAMN44242504	E10p_ChIP_K9me2	Paired	Illumina	ChIP	E10+	This study
SRR30943888	PRJNA1170303	SAMN44242504	E10p_ChIP_RNAP	Paired	Illumina	ChIP	E10+	This study
SRR30943890	PRJNA1170303	SAMN44242504	E10p_Input	Paired	Illumina	ChIP	E10+	This study
SRR33648458	PRJNA1170303	SAMN48630344	E1m_ChIP_K9me2	Paired	Illumina	ChIP	E1-	This study
SRR33648457	PRJNA1170303	SAMN48630344	E1m_ChIP_RNAP	Paired	Illumina	ChIP	E1-	This study
SRR33648456	PRJNA1170303	SAMN48630344	E1m_Input	Paired	Illumina	ChIP	E1-	This study
SRR30943744	PRJNA1170303	SAMN44242373	#34_ChIP_K9me2	Paired	Illumina	ChIP	#34	This study
SRR30943743	PRJNA1170303	SAMN44242373	#34_ChIP_RNAP	Paired	Illumina	ChIP	#34	This study
SRR30943745	PRJNA1170303	SAMN44242373	#34_Input	Paired	Illumina	ChIP	#34	This study
SRR33648485	PRJNA1170303	SAMN48630343	#10_ChIP_K9me2	Paired	Illumina	ChIP	#10	This study
SRR33648481	PRJNA1170303	SAMN48630343	#10_ChIP_RNAP	Paired	Illumina	ChIP	#10	This study
SRR33648482	PRJNA1170303	SAMN48630343	#10_Input	Paired	Illumina	ChIP	#10	This study
