## Supplementary material for "RNAi epimutations conferring antifungal drug resistance are inheritable": Source Data: sourceDataExtDataFig1b.tsv

PS15p_WT	10	A	3176
PS15p_WT	10	C	26846
PS15p_WT	10	G	22950
PS15p_WT	10	T	9355
PS15p_WT	10	N	0
PS15p_WT	11	A	3758
PS15p_WT	11	C	23029
PS15p_WT	11	G	21694
PS15p_WT	11	T	13359
PS15p_WT	11	N	0
PS15p_WT	12	A	3548
PS15p_WT	12	C	19034
PS15p_WT	12	G	22438
PS15p_WT	12	T	11755
PS15p_WT	12	N	0
PS15p_WT	13	A	1951
PS15p_WT	13	C	9587
PS15p_WT	13	G	14189
PS15p_WT	13	T	6513
PS15p_WT	13	N	0
PS15p_WT	14	A	1422
PS15p_WT	14	C	8447
PS15p_WT	14	G	8366
PS15p_WT	14	T	4973
PS15p_WT	14	N	0
PS15p_WT	15	A	1704
PS15p_WT	15	C	7487
PS15p_WT	15	G	5988
PS15p_WT	15	T	4831
PS15p_WT	15	N	0
PS15p_WT	16	A	2231
PS15p_WT	16	C	7663
PS15p_WT	16	G	6346
PS15p_WT	16	T	5439
PS15p_WT	16	N	0
PS15p_WT	17	A	2692
PS15p_WT	17	C	7989
PS15p_WT	17	G	5318
PS15p_WT	17	T	7357
PS15p_WT	17	N	0
PS15p_WT	18	A	3161
PS15p_WT	18	C	8025
PS15p_WT	18	G	5315
PS15p_WT	18	T	12462
PS15p_WT	18	N	0
PS15p_WT	19	A	3223
PS15p_WT	19	C	8245
PS15p_WT	19	G	5915
PS15p_WT	19	T	15008
PS15p_WT	19	N	0
PS15p_WT	20	A	3587
PS15p_WT	20	C	8342
PS15p_WT	20	G	5822
PS15p_WT	20	T	30563
PS15p_WT	20	N	0
PS15p_WT	21	A	5018
PS15p_WT	21	C	8586
PS15p_WT	21	G	5868
PS15p_WT	21	T	242026
PS15p_WT	21	N	0
PS15p_WT	22	A	10607
PS15p_WT	22	C	9036
PS15p_WT	22	G	6103
PS15p_WT	22	T	140316
PS15p_WT	22	N	0
PS15p_WT	23	A	31318
PS15p_WT	23	C	8436
PS15p_WT	23	G	4957
PS15p_WT	23	T	938377
PS15p_WT	23	N	0
PS15p_WT	24	A	13615
PS15p_WT	24	C	6382
PS15p_WT	24	G	3849
PS15p_WT	24	T	379589
PS15p_WT	24	N	0
PS15p_WT	25	A	1867
PS15p_WT	25	C	4714
PS15p_WT	25	G	3219
PS15p_WT	25	T	16350
PS15p_WT	25	N	0
PS15p_WT	26	A	1305
PS15p_WT	26	C	4048
PS15p_WT	26	G	2593
PS15p_WT	26	T	4715
PS15p_WT	26	N	0
PS15p_WT	27	A	1137
PS15p_WT	27	C	3317
PS15p_WT	27	G	1880
PS15p_WT	27	T	3595
PS15p_WT	27	N	0
PS15p_WT	28	A	937
PS15p_WT	28	C	2769
PS15p_WT	28	G	1617
PS15p_WT	28	T	2778
PS15p_WT	28	N	0
PS15p_WT	29	A	854
PS15p_WT	29	C	2423
PS15p_WT	29	G	1350
PS15p_WT	29	T	2411
PS15p_WT	29	N	0
PS15p_WT	30	A	748
PS15p_WT	30	C	2267
PS15p_WT	30	G	1116
PS15p_WT	30	T	1777
PS15p_WT	30	N	0
PS15p_WT	31	A	709
PS15p_WT	31	C	1763
PS15p_WT	31	G	996
PS15p_WT	31	T	1405
PS15p_WT	31	N	0
PS15p_WT	32	A	548
PS15p_WT	32	C	1792
PS15p_WT	32	G	722
PS15p_WT	32	T	1276
PS15p_WT	32	N	0
PS15p_WT	33	A	529
PS15p_WT	33	C	1505
PS15p_WT	33	G	748
PS15p_WT	33	T	1118
PS15p_WT	33	N	0
PS15p_WT	34	A	387
PS15p_WT	34	C	1360
PS15p_WT	34	G	678
PS15p_WT	34	T	998
PS15p_WT	34	N	0
PS15p_WT	35	A	374
PS15p_WT	35	C	1375
PS15p_WT	35	G	544
PS15p_WT	35	T	854
PS15p_WT	35	N	0
PS15p_WT	36	A	360
PS15p_WT	36	C	1262
PS15p_WT	36	G	521
PS15p_WT	36	T	703
PS15p_WT	36	N	0
PS15p_WT	37	A	334
PS15p_WT	37	C	1014
PS15p_WT	37	G	663
PS15p_WT	37	T	664
PS15p_WT	37	N	0
PS15p_WT	38	A	284
PS15p_WT	38	C	895
PS15p_WT	38	G	1682
PS15p_WT	38	T	578
PS15p_WT	38	N	0
PS15p_WT	39	A	278
PS15p_WT	39	C	781
PS15p_WT	39	G	375
PS15p_WT	39	T	599
PS15p_WT	39	N	0
PS15p_WT	40	A	228
PS15p_WT	40	C	800
PS15p_WT	40	G	341
PS15p_WT	40	T	470
PS15p_WT	40	N	0
PS15p_WT	41	A	197
PS15p_WT	41	C	735
PS15p_WT	41	G	271
PS15p_WT	41	T	482
PS15p_WT	41	N	0
PS15p_WT	42	A	1
PS15p_WT	42	C	1
PS15p_WT	42	G	1
PS15p_WT	42	T	4
PS15p_WT	42	N	0
PS15p_WT	43	A	2
PS15p_WT	43	C	6
PS15p_WT	43	G	1
PS15p_WT	43	T	6
PS15p_WT	43	N	0
PS15p_WT	44	A	38
PS15p_WT	44	C	116
PS15p_WT	44	G	46
PS15p_WT	44	T	53
PS15p_WT	44	N	0
PS15p_WT	45	A	192
PS15p_WT	45	C	710
PS15p_WT	45	G	263
PS15p_WT	45	T	410
PS15p_WT	45	N	0
PS15m_WT	10	A	3911
PS15m_WT	10	C	33513
PS15m_WT	10	G	31976
PS15m_WT	10	T	11589
PS15m_WT	10	N	0
PS15m_WT	11	A	5427
PS15m_WT	11	C	23141
PS15m_WT	11	G	24572
PS15m_WT	11	T	14655
PS15m_WT	11	N	0
PS15m_WT	12	A	5752
PS15m_WT	12	C	18809
PS15m_WT	12	G	25982
PS15m_WT	12	T	15146
PS15m_WT	12	N	0
PS15m_WT	13	A	3000
PS15m_WT	13	C	10151
PS15m_WT	13	G	18045
PS15m_WT	13	T	7611
PS15m_WT	13	N	0
PS15m_WT	14	A	2523
PS15m_WT	14	C	9510
PS15m_WT	14	G	9385
PS15m_WT	14	T	6639
PS15m_WT	14	N	0
PS15m_WT	15	A	2996
PS15m_WT	15	C	8906
PS15m_WT	15	G	6438
PS15m_WT	15	T	6617
PS15m_WT	15	N	0
PS15m_WT	16	A	3733
PS15m_WT	16	C	8268
PS15m_WT	16	G	6254
PS15m_WT	16	T	7170
PS15m_WT	16	N	0
PS15m_WT	17	A	4345
PS15m_WT	17	C	8353
PS15m_WT	17	G	5587
PS15m_WT	17	T	9756
PS15m_WT	17	N	0
PS15m_WT	18	A	4732
PS15m_WT	18	C	8183
PS15m_WT	18	G	5505
PS15m_WT	18	T	15314
PS15m_WT	18	N	0
PS15m_WT	19	A	4561
PS15m_WT	19	C	8602
PS15m_WT	19	G	6308
PS15m_WT	19	T	20390
PS15m_WT	19	N	0
PS15m_WT	20	A	5165
PS15m_WT	20	C	9127
PS15m_WT	20	G	6354
PS15m_WT	20	T	41965
PS15m_WT	20	N	0
PS15m_WT	21	A	7220
PS15m_WT	21	C	9359
PS15m_WT	21	G	6351
PS15m_WT	21	T	266000
PS15m_WT	21	N	0
PS15m_WT	22	A	14306
PS15m_WT	22	C	10038
PS15m_WT	22	G	6917
PS15m_WT	22	T	181646
PS15m_WT	22	N	0
PS15m_WT	23	A	42256
PS15m_WT	23	C	8684
PS15m_WT	23	G	5189
PS15m_WT	23	T	1132216
PS15m_WT	23	N	0
PS15m_WT	24	A	24893
PS15m_WT	24	C	6376
PS15m_WT	24	G	3954
PS15m_WT	24	T	638768
PS15m_WT	24	N	0
PS15m_WT	25	A	3320
PS15m_WT	25	C	4725
PS15m_WT	25	G	3179
PS15m_WT	25	T	34581
PS15m_WT	25	N	0
PS15m_WT	26	A	1983
PS15m_WT	26	C	3960
PS15m_WT	26	G	2370
PS15m_WT	26	T	7428
PS15m_WT	26	N	0
PS15m_WT	27	A	1752
PS15m_WT	27	C	3289
PS15m_WT	27	G	1839
PS15m_WT	27	T	5305
PS15m_WT	27	N	0
PS15m_WT	28	A	1396
PS15m_WT	28	C	2574
PS15m_WT	28	G	1627
PS15m_WT	28	T	3927
PS15m_WT	28	N	0
PS15m_WT	29	A	1146
PS15m_WT	29	C	2409
PS15m_WT	29	G	1314
PS15m_WT	29	T	2994
PS15m_WT	29	N	0
PS15m_WT	30	A	1083
PS15m_WT	30	C	2070
PS15m_WT	30	G	987
PS15m_WT	30	T	2166
PS15m_WT	30	N	0
PS15m_WT	31	A	914
PS15m_WT	31	C	1608
PS15m_WT	31	G	919
PS15m_WT	31	T	1681
PS15m_WT	31	N	0
PS15m_WT	32	A	753
PS15m_WT	32	C	1599
PS15m_WT	32	G	659
PS15m_WT	32	T	1453
PS15m_WT	32	N	0
PS15m_WT	33	A	655
PS15m_WT	33	C	1256
PS15m_WT	33	G	645
PS15m_WT	33	T	1231
PS15m_WT	33	N	0
PS15m_WT	34	A	524
PS15m_WT	34	C	1215
PS15m_WT	34	G	570
PS15m_WT	34	T	1104
PS15m_WT	34	N	0
PS15m_WT	35	A	515
PS15m_WT	35	C	1139
PS15m_WT	35	G	514
PS15m_WT	35	T	993
PS15m_WT	35	N	0
PS15m_WT	36	A	503
PS15m_WT	36	C	1017
PS15m_WT	36	G	437
PS15m_WT	36	T	833
PS15m_WT	36	N	0
PS15m_WT	37	A	395
PS15m_WT	37	C	826
PS15m_WT	37	G	417
PS15m_WT	37	T	687
PS15m_WT	37	N	0
PS15m_WT	38	A	378
PS15m_WT	38	C	785
PS15m_WT	38	G	503
PS15m_WT	38	T	675
PS15m_WT	38	N	0
PS15m_WT	39	A	376
PS15m_WT	39	C	739
PS15m_WT	39	G	340
PS15m_WT	39	T	647
PS15m_WT	39	N	0
PS15m_WT	40	A	299
PS15m_WT	40	C	685
PS15m_WT	40	G	286
PS15m_WT	40	T	498
PS15m_WT	40	N	0
PS15m_WT	41	A	268
PS15m_WT	41	C	676
PS15m_WT	41	G	246
PS15m_WT	41	T	520
PS15m_WT	41	N	0
PS15m_WT	42	A	0
PS15m_WT	42	C	4
PS15m_WT	42	G	0
PS15m_WT	42	T	1
PS15m_WT	42	N	0
PS15m_WT	43	A	4
PS15m_WT	43	C	3
PS15m_WT	43	G	4
PS15m_WT	43	T	2
PS15m_WT	43	N	0
PS15m_WT	44	A	31
PS15m_WT	44	C	100
PS15m_WT	44	G	28
PS15m_WT	44	T	74
PS15m_WT	44	N	0
PS15m_WT	45	A	279
PS15m_WT	45	C	610
PS15m_WT	45	G	254
PS15m_WT	45	T	442
PS15m_WT	45	N	0
