## Supplementary material for "RNAi epimutations conferring antifungal drug resistance are inheritable": Source Data: sourceDataExtDataFig2de.tsv

PS15p_WT	sense	10	A	0
PS15p_WT	sense	10	C	0
PS15p_WT	sense	10	G	0
PS15p_WT	sense	10	T	0
PS15p_WT	sense	10	N	0
PS15p_WT	sense	11	A	0
PS15p_WT	sense	11	C	0
PS15p_WT	sense	11	G	0
PS15p_WT	sense	11	T	0
PS15p_WT	sense	11	N	0
PS15p_WT	sense	12	A	0
PS15p_WT	sense	12	C	0
PS15p_WT	sense	12	G	0
PS15p_WT	sense	12	T	0
PS15p_WT	sense	12	N	0
PS15p_WT	sense	13	A	0
PS15p_WT	sense	13	C	1
PS15p_WT	sense	13	G	1
PS15p_WT	sense	13	T	1
PS15p_WT	sense	13	N	0
PS15p_WT	sense	14	A	0
PS15p_WT	sense	14	C	1
PS15p_WT	sense	14	G	0
PS15p_WT	sense	14	T	0
PS15p_WT	sense	14	N	0
PS15p_WT	sense	15	A	1
PS15p_WT	sense	15	C	1
PS15p_WT	sense	15	G	1
PS15p_WT	sense	15	T	0
PS15p_WT	sense	15	N	0
PS15p_WT	sense	16	A	0
PS15p_WT	sense	16	C	1
PS15p_WT	sense	16	G	0
PS15p_WT	sense	16	T	0
PS15p_WT	sense	16	N	0
PS15p_WT	sense	17	A	0
PS15p_WT	sense	17	C	1
PS15p_WT	sense	17	G	0
PS15p_WT	sense	17	T	0
PS15p_WT	sense	17	N	0
PS15p_WT	sense	18	A	0
PS15p_WT	sense	18	C	1
PS15p_WT	sense	18	G	1
PS15p_WT	sense	18	T	0
PS15p_WT	sense	18	N	0
PS15p_WT	sense	19	A	0
PS15p_WT	sense	19	C	0
PS15p_WT	sense	19	G	0
PS15p_WT	sense	19	T	0
PS15p_WT	sense	19	N	0
PS15p_WT	sense	20	A	0
PS15p_WT	sense	20	C	0
PS15p_WT	sense	20	G	1
PS15p_WT	sense	20	T	1
PS15p_WT	sense	20	N	0
PS15p_WT	sense	21	A	0
PS15p_WT	sense	21	C	0
PS15p_WT	sense	21	G	0
PS15p_WT	sense	21	T	0
PS15p_WT	sense	21	N	0
PS15p_WT	sense	22	A	0
PS15p_WT	sense	22	C	0
PS15p_WT	sense	22	G	1
PS15p_WT	sense	22	T	2
PS15p_WT	sense	22	N	0
PS15p_WT	sense	23	A	0
PS15p_WT	sense	23	C	0
PS15p_WT	sense	23	G	0
PS15p_WT	sense	23	T	0
PS15p_WT	sense	23	N	0
PS15p_WT	sense	24	A	0
PS15p_WT	sense	24	C	0
PS15p_WT	sense	24	G	0
PS15p_WT	sense	24	T	0
PS15p_WT	sense	24	N	0
PS15p_WT	sense	25	A	0
PS15p_WT	sense	25	C	0
PS15p_WT	sense	25	G	0
PS15p_WT	sense	25	T	0
PS15p_WT	sense	25	N	0
PS15p_WT	sense	26	A	0
PS15p_WT	sense	26	C	1
PS15p_WT	sense	26	G	0
PS15p_WT	sense	26	T	2
PS15p_WT	sense	26	N	0
PS15p_WT	sense	27	A	2
PS15p_WT	sense	27	C	0
PS15p_WT	sense	27	G	0
PS15p_WT	sense	27	T	1
PS15p_WT	sense	27	N	0
PS15p_WT	sense	28	A	0
PS15p_WT	sense	28	C	2
PS15p_WT	sense	28	G	0
PS15p_WT	sense	28	T	0
PS15p_WT	sense	28	N	0
PS15p_WT	sense	29	A	0
PS15p_WT	sense	29	C	0
PS15p_WT	sense	29	G	0
PS15p_WT	sense	29	T	0
PS15p_WT	sense	29	N	0
PS15p_WT	sense	30	A	1
PS15p_WT	sense	30	C	0
PS15p_WT	sense	30	G	0
PS15p_WT	sense	30	T	0
PS15p_WT	sense	30	N	0
PS15p_WT	sense	31	A	0
PS15p_WT	sense	31	C	0
PS15p_WT	sense	31	G	1
PS15p_WT	sense	31	T	0
PS15p_WT	sense	31	N	0
PS15p_WT	sense	32	A	0
PS15p_WT	sense	32	C	0
PS15p_WT	sense	32	G	0
PS15p_WT	sense	32	T	0
PS15p_WT	sense	32	N	0
PS15p_WT	sense	33	A	0
PS15p_WT	sense	33	C	0
PS15p_WT	sense	33	G	0
PS15p_WT	sense	33	T	0
PS15p_WT	sense	33	N	0
PS15p_WT	sense	34	A	0
PS15p_WT	sense	34	C	0
PS15p_WT	sense	34	G	0
PS15p_WT	sense	34	T	0
PS15p_WT	sense	34	N	0
PS15p_WT	sense	35	A	0
PS15p_WT	sense	35	C	0
PS15p_WT	sense	35	G	1
PS15p_WT	sense	35	T	0
PS15p_WT	sense	35	N	0
PS15p_WT	sense	36	A	0
PS15p_WT	sense	36	C	1
PS15p_WT	sense	36	G	0
PS15p_WT	sense	36	T	0
PS15p_WT	sense	36	N	0
PS15p_WT	sense	37	A	0
PS15p_WT	sense	37	C	0
PS15p_WT	sense	37	G	0
PS15p_WT	sense	37	T	0
PS15p_WT	sense	37	N	0
PS15p_WT	sense	38	A	0
PS15p_WT	sense	38	C	0
PS15p_WT	sense	38	G	0
PS15p_WT	sense	38	T	1
PS15p_WT	sense	38	N	0
PS15p_WT	sense	39	A	0
PS15p_WT	sense	39	C	0
PS15p_WT	sense	39	G	0
PS15p_WT	sense	39	T	0
PS15p_WT	sense	39	N	0
PS15p_WT	sense	40	A	0
PS15p_WT	sense	40	C	0
PS15p_WT	sense	40	G	0
PS15p_WT	sense	40	T	0
PS15p_WT	sense	40	N	0
PS15p_WT	sense	41	A	1
PS15p_WT	sense	41	C	1
PS15p_WT	sense	41	G	1
PS15p_WT	sense	41	T	0
PS15p_WT	sense	41	N	0
PS15p_WT	sense	42	A	0
PS15p_WT	sense	42	C	0
PS15p_WT	sense	42	G	0
PS15p_WT	sense	42	T	0
PS15p_WT	sense	42	N	0
PS15p_WT	sense	43	A	0
PS15p_WT	sense	43	C	0
PS15p_WT	sense	43	G	0
PS15p_WT	sense	43	T	0
PS15p_WT	sense	43	N	0
PS15p_WT	sense	44	A	0
PS15p_WT	sense	44	C	0
PS15p_WT	sense	44	G	0
PS15p_WT	sense	44	T	0
PS15p_WT	sense	44	N	0
PS15p_WT	sense	45	A	0
PS15p_WT	sense	45	C	0
PS15p_WT	sense	45	G	0
PS15p_WT	sense	45	T	0
PS15p_WT	sense	45	N	0
PS15p_WT	sense	46	A	0
PS15p_WT	sense	46	C	0
PS15p_WT	sense	46	G	0
PS15p_WT	sense	46	T	0
PS15p_WT	sense	46	N	0
PS15p_WT	sense	47	A	0
PS15p_WT	sense	47	C	0
PS15p_WT	sense	47	G	0
PS15p_WT	sense	47	T	0
PS15p_WT	sense	47	N	0
PS15p_WT	sense	48	A	0
PS15p_WT	sense	48	C	0
PS15p_WT	sense	48	G	0
PS15p_WT	sense	48	T	0
PS15p_WT	sense	48	N	0
PS15p_WT	sense	49	A	0
PS15p_WT	sense	49	C	0
PS15p_WT	sense	49	G	0
PS15p_WT	sense	49	T	0
PS15p_WT	sense	49	N	0
PS15p_WT	sense	50	A	0
PS15p_WT	sense	50	C	0
PS15p_WT	sense	50	G	0
PS15p_WT	sense	50	T	0
PS15p_WT	sense	50	N	0
PS15p_WT	antisense	10	T	1
PS15p_WT	antisense	10	G	0
PS15p_WT	antisense	10	C	0
PS15p_WT	antisense	10	A	0
PS15p_WT	antisense	10	N	0
PS15p_WT	antisense	11	T	0
PS15p_WT	antisense	11	G	0
PS15p_WT	antisense	11	C	0
PS15p_WT	antisense	11	A	0
PS15p_WT	antisense	11	N	0
PS15p_WT	antisense	12	T	0
PS15p_WT	antisense	12	G	1
PS15p_WT	antisense	12	C	0
PS15p_WT	antisense	12	A	0
PS15p_WT	antisense	12	N	0
PS15p_WT	antisense	13	T	0
PS15p_WT	antisense	13	G	0
PS15p_WT	antisense	13	C	0
PS15p_WT	antisense	13	A	0
PS15p_WT	antisense	13	N	0
PS15p_WT	antisense	14	T	0
PS15p_WT	antisense	14	G	0
PS15p_WT	antisense	14	C	0
PS15p_WT	antisense	14	A	0
PS15p_WT	antisense	14	N	0
PS15p_WT	antisense	15	T	0
PS15p_WT	antisense	15	G	0
PS15p_WT	antisense	15	C	0
PS15p_WT	antisense	15	A	0
PS15p_WT	antisense	15	N	0
PS15p_WT	antisense	16	T	0
PS15p_WT	antisense	16	G	0
PS15p_WT	antisense	16	C	0
PS15p_WT	antisense	16	A	0
PS15p_WT	antisense	16	N	0
PS15p_WT	antisense	17	T	0
PS15p_WT	antisense	17	G	0
PS15p_WT	antisense	17	C	0
PS15p_WT	antisense	17	A	0
PS15p_WT	antisense	17	N	0
PS15p_WT	antisense	18	T	0
PS15p_WT	antisense	18	G	0
PS15p_WT	antisense	18	C	0
PS15p_WT	antisense	18	A	0
PS15p_WT	antisense	18	N	0
PS15p_WT	antisense	19	T	0
PS15p_WT	antisense	19	G	0
PS15p_WT	antisense	19	C	0
PS15p_WT	antisense	19	A	0
PS15p_WT	antisense	19	N	0
PS15p_WT	antisense	20	T	0
PS15p_WT	antisense	20	G	0
PS15p_WT	antisense	20	C	0
PS15p_WT	antisense	20	A	0
PS15p_WT	antisense	20	N	0
PS15p_WT	antisense	21	T	0
PS15p_WT	antisense	21	G	0
PS15p_WT	antisense	21	C	0
PS15p_WT	antisense	21	A	0
PS15p_WT	antisense	21	N	0
PS15p_WT	antisense	22	T	0
PS15p_WT	antisense	22	G	0
PS15p_WT	antisense	22	C	0
PS15p_WT	antisense	22	A	0
PS15p_WT	antisense	22	N	0
PS15p_WT	antisense	23	T	0
PS15p_WT	antisense	23	G	0
PS15p_WT	antisense	23	C	0
PS15p_WT	antisense	23	A	0
PS15p_WT	antisense	23	N	0
PS15p_WT	antisense	24	T	0
PS15p_WT	antisense	24	G	0
PS15p_WT	antisense	24	C	0
PS15p_WT	antisense	24	A	0
PS15p_WT	antisense	24	N	0
PS15p_WT	antisense	25	T	0
PS15p_WT	antisense	25	G	0
PS15p_WT	antisense	25	C	0
PS15p_WT	antisense	25	A	0
PS15p_WT	antisense	25	N	0
PS15p_WT	antisense	26	T	0
PS15p_WT	antisense	26	G	0
PS15p_WT	antisense	26	C	0
PS15p_WT	antisense	26	A	0
PS15p_WT	antisense	26	N	0
PS15p_WT	antisense	27	T	0
PS15p_WT	antisense	27	G	0
PS15p_WT	antisense	27	C	0
PS15p_WT	antisense	27	A	0
PS15p_WT	antisense	27	N	0
PS15p_WT	antisense	28	T	0
PS15p_WT	antisense	28	G	0
PS15p_WT	antisense	28	C	0
PS15p_WT	antisense	28	A	0
PS15p_WT	antisense	28	N	0
PS15p_WT	antisense	29	T	0
PS15p_WT	antisense	29	G	0
PS15p_WT	antisense	29	C	0
PS15p_WT	antisense	29	A	0
PS15p_WT	antisense	29	N	0
PS15p_WT	antisense	30	T	0
PS15p_WT	antisense	30	G	0
PS15p_WT	antisense	30	C	0
PS15p_WT	antisense	30	A	0
PS15p_WT	antisense	30	N	0
PS15p_WT	antisense	31	T	0
PS15p_WT	antisense	31	G	0
PS15p_WT	antisense	31	C	0
PS15p_WT	antisense	31	A	0
PS15p_WT	antisense	31	N	0
PS15p_WT	antisense	32	T	0
PS15p_WT	antisense	32	G	0
PS15p_WT	antisense	32	C	0
PS15p_WT	antisense	32	A	0
PS15p_WT	antisense	32	N	0
PS15p_WT	antisense	33	T	0
PS15p_WT	antisense	33	G	0
PS15p_WT	antisense	33	C	0
PS15p_WT	antisense	33	A	0
PS15p_WT	antisense	33	N	0
PS15p_WT	antisense	34	T	0
PS15p_WT	antisense	34	G	0
PS15p_WT	antisense	34	C	0
PS15p_WT	antisense	34	A	0
PS15p_WT	antisense	34	N	0
PS15p_WT	antisense	35	T	0
PS15p_WT	antisense	35	G	0
PS15p_WT	antisense	35	C	0
PS15p_WT	antisense	35	A	0
PS15p_WT	antisense	35	N	0
PS15p_WT	antisense	36	T	0
PS15p_WT	antisense	36	G	0
PS15p_WT	antisense	36	C	0
PS15p_WT	antisense	36	A	0
PS15p_WT	antisense	36	N	0
PS15p_WT	antisense	37	T	0
PS15p_WT	antisense	37	G	0
PS15p_WT	antisense	37	C	0
PS15p_WT	antisense	37	A	0
PS15p_WT	antisense	37	N	0
PS15p_WT	antisense	38	T	0
PS15p_WT	antisense	38	G	0
PS15p_WT	antisense	38	C	0
PS15p_WT	antisense	38	A	0
PS15p_WT	antisense	38	N	0
PS15p_WT	antisense	39	T	0
PS15p_WT	antisense	39	G	0
PS15p_WT	antisense	39	C	0
PS15p_WT	antisense	39	A	0
PS15p_WT	antisense	39	N	0
PS15p_WT	antisense	40	T	0
PS15p_WT	antisense	40	G	0
PS15p_WT	antisense	40	C	0
PS15p_WT	antisense	40	A	0
PS15p_WT	antisense	40	N	0
PS15p_WT	antisense	41	T	0
PS15p_WT	antisense	41	G	0
PS15p_WT	antisense	41	C	0
PS15p_WT	antisense	41	A	0
PS15p_WT	antisense	41	N	0
PS15p_WT	antisense	42	T	0
PS15p_WT	antisense	42	G	0
PS15p_WT	antisense	42	C	0
PS15p_WT	antisense	42	A	0
PS15p_WT	antisense	42	N	0
PS15p_WT	antisense	43	T	0
PS15p_WT	antisense	43	G	0
PS15p_WT	antisense	43	C	0
PS15p_WT	antisense	43	A	0
PS15p_WT	antisense	43	N	0
PS15p_WT	antisense	44	T	0
PS15p_WT	antisense	44	G	0
PS15p_WT	antisense	44	C	0
PS15p_WT	antisense	44	A	0
PS15p_WT	antisense	44	N	0
PS15p_WT	antisense	45	T	0
PS15p_WT	antisense	45	G	0
PS15p_WT	antisense	45	C	0
PS15p_WT	antisense	45	A	0
PS15p_WT	antisense	45	N	0
PS15p_WT	antisense	46	T	0
PS15p_WT	antisense	46	G	0
PS15p_WT	antisense	46	C	0
PS15p_WT	antisense	46	A	0
PS15p_WT	antisense	46	N	0
PS15p_WT	antisense	47	T	0
PS15p_WT	antisense	47	G	0
PS15p_WT	antisense	47	C	0
PS15p_WT	antisense	47	A	0
PS15p_WT	antisense	47	N	0
PS15p_WT	antisense	48	T	0
PS15p_WT	antisense	48	G	0
PS15p_WT	antisense	48	C	0
PS15p_WT	antisense	48	A	0
PS15p_WT	antisense	48	N	0
PS15p_WT	antisense	49	T	0
PS15p_WT	antisense	49	G	0
PS15p_WT	antisense	49	C	0
PS15p_WT	antisense	49	A	0
PS15p_WT	antisense	49	N	0
PS15p_WT	antisense	50	T	0
PS15p_WT	antisense	50	G	0
PS15p_WT	antisense	50	C	0
PS15p_WT	antisense	50	A	0
PS15p_WT	antisense	50	N	0
PS15m_WT	sense	10	A	0
PS15m_WT	sense	10	C	0
PS15m_WT	sense	10	G	0
PS15m_WT	sense	10	T	0
PS15m_WT	sense	10	N	0
PS15m_WT	sense	11	A	0
PS15m_WT	sense	11	C	0
PS15m_WT	sense	11	G	0
PS15m_WT	sense	11	T	0
PS15m_WT	sense	11	N	0
PS15m_WT	sense	12	A	0
PS15m_WT	sense	12	C	0
PS15m_WT	sense	12	G	0
PS15m_WT	sense	12	T	0
PS15m_WT	sense	12	N	0
PS15m_WT	sense	13	A	0
PS15m_WT	sense	13	C	0
PS15m_WT	sense	13	G	1
PS15m_WT	sense	13	T	0
PS15m_WT	sense	13	N	0
PS15m_WT	sense	14	A	0
PS15m_WT	sense	14	C	0
PS15m_WT	sense	14	G	1
PS15m_WT	sense	14	T	0
PS15m_WT	sense	14	N	0
PS15m_WT	sense	15	A	0
PS15m_WT	sense	15	C	4
PS15m_WT	sense	15	G	1
PS15m_WT	sense	15	T	1
PS15m_WT	sense	15	N	0
PS15m_WT	sense	16	A	1
PS15m_WT	sense	16	C	0
PS15m_WT	sense	16	G	0
PS15m_WT	sense	16	T	1
PS15m_WT	sense	16	N	0
PS15m_WT	sense	17	A	1
PS15m_WT	sense	17	C	0
PS15m_WT	sense	17	G	2
PS15m_WT	sense	17	T	0
PS15m_WT	sense	17	N	0
PS15m_WT	sense	18	A	0
PS15m_WT	sense	18	C	0
PS15m_WT	sense	18	G	0
PS15m_WT	sense	18	T	2
PS15m_WT	sense	18	N	0
PS15m_WT	sense	19	A	0
PS15m_WT	sense	19	C	0
PS15m_WT	sense	19	G	1
PS15m_WT	sense	19	T	0
PS15m_WT	sense	19	N	0
PS15m_WT	sense	20	A	0
PS15m_WT	sense	20	C	0
PS15m_WT	sense	20	G	0
PS15m_WT	sense	20	T	4
PS15m_WT	sense	20	N	0
PS15m_WT	sense	21	A	0
PS15m_WT	sense	21	C	0
PS15m_WT	sense	21	G	0
PS15m_WT	sense	21	T	0
PS15m_WT	sense	21	N	0
PS15m_WT	sense	22	A	0
PS15m_WT	sense	22	C	0
PS15m_WT	sense	22	G	0
PS15m_WT	sense	22	T	0
PS15m_WT	sense	22	N	0
PS15m_WT	sense	23	A	0
PS15m_WT	sense	23	C	0
PS15m_WT	sense	23	G	0
PS15m_WT	sense	23	T	0
PS15m_WT	sense	23	N	0
PS15m_WT	sense	24	A	1
PS15m_WT	sense	24	C	0
PS15m_WT	sense	24	G	0
PS15m_WT	sense	24	T	1
PS15m_WT	sense	24	N	0
PS15m_WT	sense	25	A	0
PS15m_WT	sense	25	C	0
PS15m_WT	sense	25	G	1
PS15m_WT	sense	25	T	0
PS15m_WT	sense	25	N	0
PS15m_WT	sense	26	A	0
PS15m_WT	sense	26	C	0
PS15m_WT	sense	26	G	1
PS15m_WT	sense	26	T	0
PS15m_WT	sense	26	N	0
PS15m_WT	sense	27	A	1
PS15m_WT	sense	27	C	1
PS15m_WT	sense	27	G	0
PS15m_WT	sense	27	T	1
PS15m_WT	sense	27	N	0
PS15m_WT	sense	28	A	0
PS15m_WT	sense	28	C	0
PS15m_WT	sense	28	G	0
PS15m_WT	sense	28	T	1
PS15m_WT	sense	28	N	0
PS15m_WT	sense	29	A	0
PS15m_WT	sense	29	C	1
PS15m_WT	sense	29	G	0
PS15m_WT	sense	29	T	0
PS15m_WT	sense	29	N	0
PS15m_WT	sense	30	A	0
PS15m_WT	sense	30	C	0
PS15m_WT	sense	30	G	0
PS15m_WT	sense	30	T	0
PS15m_WT	sense	30	N	0
PS15m_WT	sense	31	A	0
PS15m_WT	sense	31	C	0
PS15m_WT	sense	31	G	1
PS15m_WT	sense	31	T	0
PS15m_WT	sense	31	N	0
PS15m_WT	sense	32	A	0
PS15m_WT	sense	32	C	1
PS15m_WT	sense	32	G	1
PS15m_WT	sense	32	T	0
PS15m_WT	sense	32	N	0
PS15m_WT	sense	33	A	0
PS15m_WT	sense	33	C	0
PS15m_WT	sense	33	G	0
PS15m_WT	sense	33	T	1
PS15m_WT	sense	33	N	0
PS15m_WT	sense	34	A	0
PS15m_WT	sense	34	C	0
PS15m_WT	sense	34	G	0
PS15m_WT	sense	34	T	0
PS15m_WT	sense	34	N	0
PS15m_WT	sense	35	A	0
PS15m_WT	sense	35	C	1
PS15m_WT	sense	35	G	1
PS15m_WT	sense	35	T	0
PS15m_WT	sense	35	N	0
PS15m_WT	sense	36	A	0
PS15m_WT	sense	36	C	0
PS15m_WT	sense	36	G	1
PS15m_WT	sense	36	T	0
PS15m_WT	sense	36	N	0
PS15m_WT	sense	37	A	0
PS15m_WT	sense	37	C	0
PS15m_WT	sense	37	G	1
PS15m_WT	sense	37	T	0
PS15m_WT	sense	37	N	0
PS15m_WT	sense	38	A	1
PS15m_WT	sense	38	C	0
PS15m_WT	sense	38	G	0
PS15m_WT	sense	38	T	0
PS15m_WT	sense	38	N	0
PS15m_WT	sense	39	A	1
PS15m_WT	sense	39	C	1
PS15m_WT	sense	39	G	1
PS15m_WT	sense	39	T	0
PS15m_WT	sense	39	N	0
PS15m_WT	sense	40	A	0
PS15m_WT	sense	40	C	2
PS15m_WT	sense	40	G	0
PS15m_WT	sense	40	T	0
PS15m_WT	sense	40	N	0
PS15m_WT	sense	41	A	0
PS15m_WT	sense	41	C	0
PS15m_WT	sense	41	G	1
PS15m_WT	sense	41	T	0
PS15m_WT	sense	41	N	0
PS15m_WT	sense	42	A	0
PS15m_WT	sense	42	C	0
PS15m_WT	sense	42	G	0
PS15m_WT	sense	42	T	0
PS15m_WT	sense	42	N	0
PS15m_WT	sense	43	A	0
PS15m_WT	sense	43	C	0
PS15m_WT	sense	43	G	0
PS15m_WT	sense	43	T	0
PS15m_WT	sense	43	N	0
PS15m_WT	sense	44	A	0
PS15m_WT	sense	44	C	1
PS15m_WT	sense	44	G	0
PS15m_WT	sense	44	T	0
PS15m_WT	sense	44	N	0
PS15m_WT	sense	45	A	0
PS15m_WT	sense	45	C	0
PS15m_WT	sense	45	G	0
PS15m_WT	sense	45	T	0
PS15m_WT	sense	45	N	0
PS15m_WT	sense	46	A	0
PS15m_WT	sense	46	C	0
PS15m_WT	sense	46	G	0
PS15m_WT	sense	46	T	0
PS15m_WT	sense	46	N	0
PS15m_WT	sense	47	A	0
PS15m_WT	sense	47	C	0
PS15m_WT	sense	47	G	0
PS15m_WT	sense	47	T	0
PS15m_WT	sense	47	N	0
PS15m_WT	sense	48	A	0
PS15m_WT	sense	48	C	0
PS15m_WT	sense	48	G	0
PS15m_WT	sense	48	T	0
PS15m_WT	sense	48	N	0
PS15m_WT	sense	49	A	0
PS15m_WT	sense	49	C	0
PS15m_WT	sense	49	G	0
PS15m_WT	sense	49	T	0
PS15m_WT	sense	49	N	0
PS15m_WT	sense	50	A	0
PS15m_WT	sense	50	C	0
PS15m_WT	sense	50	G	0
PS15m_WT	sense	50	T	0
PS15m_WT	sense	50	N	0
PS15m_WT	antisense	10	T	0
PS15m_WT	antisense	10	G	0
PS15m_WT	antisense	10	C	0
PS15m_WT	antisense	10	A	0
PS15m_WT	antisense	10	N	0
PS15m_WT	antisense	11	T	0
PS15m_WT	antisense	11	G	1
PS15m_WT	antisense	11	C	0
PS15m_WT	antisense	11	A	0
PS15m_WT	antisense	11	N	0
PS15m_WT	antisense	12	T	0
PS15m_WT	antisense	12	G	2
PS15m_WT	antisense	12	C	0
PS15m_WT	antisense	12	A	0
PS15m_WT	antisense	12	N	0
PS15m_WT	antisense	13	T	0
PS15m_WT	antisense	13	G	0
PS15m_WT	antisense	13	C	0
PS15m_WT	antisense	13	A	0
PS15m_WT	antisense	13	N	0
PS15m_WT	antisense	14	T	0
PS15m_WT	antisense	14	G	0
PS15m_WT	antisense	14	C	0
PS15m_WT	antisense	14	A	0
PS15m_WT	antisense	14	N	0
PS15m_WT	antisense	15	T	0
PS15m_WT	antisense	15	G	0
PS15m_WT	antisense	15	C	0
PS15m_WT	antisense	15	A	0
PS15m_WT	antisense	15	N	0
PS15m_WT	antisense	16	T	0
PS15m_WT	antisense	16	G	0
PS15m_WT	antisense	16	C	0
PS15m_WT	antisense	16	A	0
PS15m_WT	antisense	16	N	0
PS15m_WT	antisense	17	T	0
PS15m_WT	antisense	17	G	0
PS15m_WT	antisense	17	C	0
PS15m_WT	antisense	17	A	0
PS15m_WT	antisense	17	N	0
PS15m_WT	antisense	18	T	0
PS15m_WT	antisense	18	G	0
PS15m_WT	antisense	18	C	0
PS15m_WT	antisense	18	A	0
PS15m_WT	antisense	18	N	0
PS15m_WT	antisense	19	T	0
PS15m_WT	antisense	19	G	0
PS15m_WT	antisense	19	C	0
PS15m_WT	antisense	19	A	0
PS15m_WT	antisense	19	N	0
PS15m_WT	antisense	20	T	0
PS15m_WT	antisense	20	G	0
PS15m_WT	antisense	20	C	0
PS15m_WT	antisense	20	A	0
PS15m_WT	antisense	20	N	0
PS15m_WT	antisense	21	T	0
PS15m_WT	antisense	21	G	0
PS15m_WT	antisense	21	C	0
PS15m_WT	antisense	21	A	0
PS15m_WT	antisense	21	N	0
PS15m_WT	antisense	22	T	0
PS15m_WT	antisense	22	G	0
PS15m_WT	antisense	22	C	0
PS15m_WT	antisense	22	A	0
PS15m_WT	antisense	22	N	0
PS15m_WT	antisense	23	T	0
PS15m_WT	antisense	23	G	0
PS15m_WT	antisense	23	C	0
PS15m_WT	antisense	23	A	0
PS15m_WT	antisense	23	N	0
PS15m_WT	antisense	24	T	0
PS15m_WT	antisense	24	G	0
PS15m_WT	antisense	24	C	0
PS15m_WT	antisense	24	A	0
PS15m_WT	antisense	24	N	0
PS15m_WT	antisense	25	T	0
PS15m_WT	antisense	25	G	0
PS15m_WT	antisense	25	C	0
PS15m_WT	antisense	25	A	0
PS15m_WT	antisense	25	N	0
PS15m_WT	antisense	26	T	0
PS15m_WT	antisense	26	G	0
PS15m_WT	antisense	26	C	0
PS15m_WT	antisense	26	A	0
PS15m_WT	antisense	26	N	0
PS15m_WT	antisense	27	T	0
PS15m_WT	antisense	27	G	0
PS15m_WT	antisense	27	C	0
PS15m_WT	antisense	27	A	0
PS15m_WT	antisense	27	N	0
PS15m_WT	antisense	28	T	0
PS15m_WT	antisense	28	G	0
PS15m_WT	antisense	28	C	0
PS15m_WT	antisense	28	A	0
PS15m_WT	antisense	28	N	0
PS15m_WT	antisense	29	T	0
PS15m_WT	antisense	29	G	0
PS15m_WT	antisense	29	C	0
PS15m_WT	antisense	29	A	0
PS15m_WT	antisense	29	N	0
PS15m_WT	antisense	30	T	0
PS15m_WT	antisense	30	G	0
PS15m_WT	antisense	30	C	0
PS15m_WT	antisense	30	A	0
PS15m_WT	antisense	30	N	0
PS15m_WT	antisense	31	T	0
PS15m_WT	antisense	31	G	0
PS15m_WT	antisense	31	C	0
PS15m_WT	antisense	31	A	0
PS15m_WT	antisense	31	N	0
PS15m_WT	antisense	32	T	0
PS15m_WT	antisense	32	G	0
PS15m_WT	antisense	32	C	0
PS15m_WT	antisense	32	A	0
PS15m_WT	antisense	32	N	0
PS15m_WT	antisense	33	T	0
PS15m_WT	antisense	33	G	0
PS15m_WT	antisense	33	C	0
PS15m_WT	antisense	33	A	0
PS15m_WT	antisense	33	N	0
PS15m_WT	antisense	34	T	0
PS15m_WT	antisense	34	G	0
PS15m_WT	antisense	34	C	0
PS15m_WT	antisense	34	A	0
PS15m_WT	antisense	34	N	0
PS15m_WT	antisense	35	T	0
PS15m_WT	antisense	35	G	0
PS15m_WT	antisense	35	C	0
PS15m_WT	antisense	35	A	0
PS15m_WT	antisense	35	N	0
PS15m_WT	antisense	36	T	0
PS15m_WT	antisense	36	G	0
PS15m_WT	antisense	36	C	0
PS15m_WT	antisense	36	A	0
PS15m_WT	antisense	36	N	0
PS15m_WT	antisense	37	T	0
PS15m_WT	antisense	37	G	0
PS15m_WT	antisense	37	C	0
PS15m_WT	antisense	37	A	0
PS15m_WT	antisense	37	N	0
PS15m_WT	antisense	38	T	0
PS15m_WT	antisense	38	G	0
PS15m_WT	antisense	38	C	0
PS15m_WT	antisense	38	A	0
PS15m_WT	antisense	38	N	0
PS15m_WT	antisense	39	T	0
PS15m_WT	antisense	39	G	0
PS15m_WT	antisense	39	C	0
PS15m_WT	antisense	39	A	0
PS15m_WT	antisense	39	N	0
PS15m_WT	antisense	40	T	0
PS15m_WT	antisense	40	G	0
PS15m_WT	antisense	40	C	0
PS15m_WT	antisense	40	A	0
PS15m_WT	antisense	40	N	0
PS15m_WT	antisense	41	T	0
PS15m_WT	antisense	41	G	0
PS15m_WT	antisense	41	C	0
PS15m_WT	antisense	41	A	0
PS15m_WT	antisense	41	N	0
PS15m_WT	antisense	42	T	0
PS15m_WT	antisense	42	G	0
PS15m_WT	antisense	42	C	0
PS15m_WT	antisense	42	A	0
PS15m_WT	antisense	42	N	0
PS15m_WT	antisense	43	T	0
PS15m_WT	antisense	43	G	0
PS15m_WT	antisense	43	C	0
PS15m_WT	antisense	43	A	0
PS15m_WT	antisense	43	N	0
PS15m_WT	antisense	44	T	0
PS15m_WT	antisense	44	G	0
PS15m_WT	antisense	44	C	0
PS15m_WT	antisense	44	A	0
PS15m_WT	antisense	44	N	0
PS15m_WT	antisense	45	T	0
PS15m_WT	antisense	45	G	0
PS15m_WT	antisense	45	C	0
PS15m_WT	antisense	45	A	0
PS15m_WT	antisense	45	N	0
PS15m_WT	antisense	46	T	0
PS15m_WT	antisense	46	G	0
PS15m_WT	antisense	46	C	0
PS15m_WT	antisense	46	A	0
PS15m_WT	antisense	46	N	0
PS15m_WT	antisense	47	T	0
PS15m_WT	antisense	47	G	0
PS15m_WT	antisense	47	C	0
PS15m_WT	antisense	47	A	0
PS15m_WT	antisense	47	N	0
PS15m_WT	antisense	48	T	0
PS15m_WT	antisense	48	G	0
PS15m_WT	antisense	48	C	0
PS15m_WT	antisense	48	A	0
PS15m_WT	antisense	48	N	0
PS15m_WT	antisense	49	T	0
PS15m_WT	antisense	49	G	0
PS15m_WT	antisense	49	C	0
PS15m_WT	antisense	49	A	0
PS15m_WT	antisense	49	N	0
PS15m_WT	antisense	50	T	0
PS15m_WT	antisense	50	G	0
PS15m_WT	antisense	50	C	0
PS15m_WT	antisense	50	A	0
PS15m_WT	antisense	50	N	0
