## Supplementary material for "RNAi epimutations conferring antifungal drug resistance are inheritable": Source Data: sourceDataExtDataFig9c.tsv

track	chromStart	chromEnd	sequence	scoreRPM	strand	thickStart	thickEnd	itemRgb	blockCount	blockSizes	blockStarts
E1-_P0	PS15m_ct8	529132	529155	CATTCCTCCCAAGGCTACCTTGA	167	-	529132	529155	246,66,38	1	23	0
E1-_P0	PS15m_ct8	528947	528970	CATTGGTGTTGGTCAAGTCATCA	134	-	528947	528970	252,125,55	1	23	0
E1-_P0	PS15m_ct8	529149	529173	CCTTGAACTTTGAAGTTGAACTTA	97	-	529149	529173	254,180,78	1	24	0
E1-_P0	PS15m_ct8	529139	529162	CCCAAGGCTACCTTGAACTTTGA	73	-	529139	529162	254,205,106	1	23	0
E1-_P0	PS15m_ct8	528946	528970	CCATTGGTGTTGGTCAAGTCATCA	67	-	528946	528970	254,212,112	1	24	0
E1-_P0	PS15m_ct8	529087	529108	CTGTACTCATGATTATGCTTA	62	-	529087	529108	254,217,119	1	21	0
E1-_P0	PS15m_ct8	528872	528896	CCACTACGTTGGTACTCTCGAGAA	58	-	528872	528896	254,221,126	1	24	0
E1-_P0	PS15m_ct8	529078	529099	CAAGTTGATCTGTACTCATGA	56	-	529078	529099	254,221,126	1	21	0
E1-_P0	PS15m_ct8	529092	529115	CTCATGATTATGCTTATGGTGAA	48	-	529092	529115	254,227,140	1	23	0
E1-_P0	PS15m_ct8	529126	529149	CGGCCTCATTCCTCCCAAGGCTA	47	-	529126	529149	254,227,140	1	23	0
#10-R_F1	PS15m_ct8	529132	529155	CATTCCTCCCAAGGCTACCTTGA	188	-	529132	529155	230,32,29	1	23	0
#10-R_F1	PS15m_ct8	528947	528970	CATTGGTGTTGGTCAAGTCATCA	137	-	528947	528970	252,125,55	1	23	0
#10-R_F1	PS15m_ct8	529149	529173	CCTTGAACTTTGAAGTTGAACTTA	97	-	529149	529173	254,180,78	1	24	0
#10-R_F1	PS15m_ct8	529139	529162	CCCAAGGCTACCTTGAACTTTGA	75	-	529139	529162	254,205,106	1	23	0
#10-R_F1	PS15m_ct8	528946	528970	CCATTGGTGTTGGTCAAGTCATCA	74	-	528946	528970	254,205,106	1	24	0
#10-R_F1	PS15m_ct8	529087	529108	CTGTACTCATGATTATGCTTA	70	-	529087	529108	254,212,112	1	21	0
#10-R_F1	PS15m_ct8	529078	529099	CAAGTTGATCTGTACTCATGA	63	-	529078	529099	254,217,119	1	21	0
#10-R_F1	PS15m_ct8	528872	528896	CCACTACGTTGGTACTCTCGAGAA	55	-	528872	528896	254,224,133	1	24	0
#10-R_F1	PS15m_ct8	529092	529115	CTCATGATTATGCTTATGGTGAA	51	-	529092	529115	254,227,140	1	23	0
#10-R_F1	PS15m_ct8	529126	529149	CGGCCTCATTCCTCCCAAGGCTA	50	-	529126	529149	254,227,140	1	23	0
E3-_P0	PS15m_ct8	528947	528970	CATTGGTGTTGGTCAAGTCATCA	190	-	528947	528970	225,24,28	1	23	0
E3-_P0	PS15m_ct8	529132	529155	CATTCCTCCCAAGGCTACCTTGA	148	-	529132	529155	252,105,49	1	23	0
E3-_P0	PS15m_ct8	529091	529114	ACTCATGATTATGCTTATGGTGA	94	-	529091	529114	254,180,78	1	23	0
E3-_P0	PS15m_ct8	529087	529108	CTGTACTCATGATTATGCTTA	91	-	529087	529108	254,186,85	1	21	0
E3-_P0	PS15m_ct8	529078	529099	CAAGTTGATCTGTACTCATGA	75	-	529078	529099	254,205,106	1	21	0
E3-_P0	PS15m_ct8	529149	529173	CCTTGAACTTTGAAGTTGAACTTA	72	-	529149	529173	254,205,106	1	24	0
E3-_P0	PS15m_ct8	529169	529190	CTTATCAAGATCAACTAAAGA	57	-	529169	529190	254,221,126	1	21	0
E3-_P0	PS15m_ct8	528873	528896	CACTACGTTGGTACTCTCGAGAA	56	-	528873	528896	254,224,133	1	23	0
E3-_P0	PS15m_ct8	529100	529123	TATGCTTATGGTGAACGTGGTTA	52	-	529100	529123	254,224,133	1	23	0
E3-_P0	PS15m_ct8	528946	528970	CCATTGGTGTTGGTCAAGTCATCA	51	-	528946	528970	254,224,133	1	24	0
#14-R_F1	PS15m_ct8	528947	528970	CATTGGTGTTGGTCAAGTCATCA	187	-	528947	528970	230,32,29	1	23	0
#14-R_F1	PS15m_ct8	529132	529155	CATTCCTCCCAAGGCTACCTTGA	157	-	529132	529155	252,84,43	1	23	0
#14-R_F1	PS15m_ct8	529087	529108	CTGTACTCATGATTATGCTTA	98	-	529087	529108	253,174,74	1	21	0
#14-R_F1	PS15m_ct8	529091	529114	ACTCATGATTATGCTTATGGTGA	91	-	529091	529114	254,186,85	1	23	0
#14-R_F1	PS15m_ct8	529078	529099	CAAGTTGATCTGTACTCATGA	81	-	529078	529099	254,199,99	1	21	0
#14-R_F1	PS15m_ct8	528873	528896	CACTACGTTGGTACTCTCGAGAA	68	-	528873	528896	254,212,112	1	23	0
#14-R_F1	PS15m_ct8	529149	529173	CCTTGAACTTTGAAGTTGAACTTA	63	-	529149	529173	254,217,119	1	24	0
#14-R_F1	PS15m_ct8	529169	529190	CTTATCAAGATCAACTAAAGA	63	-	529169	529190	254,217,119	1	21	0
#14-R_F1	PS15m_ct8	529100	529123	TATGCTTATGGTGAACGTGGTTA	60	-	529100	529123	254,221,126	1	23	0
#14-R_F1	PS15m_ct8	529071	529092	AGAAGGCCAAGTTGATCTGTA	52	-	529071	529092	254,224,133	1	21	0
E6-_P0	PS15m_ct8	529132	529155	CATTCCTCCCAAGGCTACCTTGA	173	-	529132	529155	238,49,34	1	23	0
E6-_P0	PS15m_ct8	529139	529162	CCCAAGGCTACCTTGAACTTTGA	117	-	529139	529162	253,156,66	1	23	0
E6-_P0	PS15m_ct8	528947	528970	CATTGGTGTTGGTCAAGTCATCA	111	-	528947	528970	253,162,69	1	23	0
E6-_P0	PS15m_ct8	528946	528970	CCATTGGTGTTGGTCAAGTCATCA	93	-	528946	528970	254,180,78	1	24	0
E6-_P0	PS15m_ct8	529078	529099	CAAGTTGATCTGTACTCATGA	92	-	529078	529099	254,180,78	1	21	0
E6-_P0	PS15m_ct8	529087	529108	CTGTACTCATGATTATGCTTA	88	-	529087	529108	254,186,85	1	21	0
E6-_P0	PS15m_ct8	529149	529173	CCTTGAACTTTGAAGTTGAACTTA	85	-	529149	529173	254,193,92	1	24	0
E6-_P0	PS15m_ct8	529091	529114	ACTCATGATTATGCTTATGGTGA	84	-	529091	529114	254,193,92	1	23	0
E6-_P0	PS15m_ct8	529092	529115	CTCATGATTATGCTTATGGTGAA	65	-	529092	529115	254,217,119	1	23	0
E6-_P0	PS15m_ct8	529156	529179	CTTTGAAGTTGAACTTATCAAGA	65	-	529156	529179	254,217,119	1	23	0
#28-R_F1	PS15m_ct8	528947	528970	CATTGGTGTTGGTCAAGTCATCA	131	-	528947	528970	252,135,58	1	23	0
#28-R_F1	PS15m_ct8	529132	529155	CATTCCTCCCAAGGCTACCTTGA	126	-	529132	529155	253,144,61	1	23	0
#28-R_F1	PS15m_ct8	529149	529173	CCTTGAACTTTGAAGTTGAACTTA	91	-	529149	529173	254,186,85	1	24	0
#28-R_F1	PS15m_ct8	529139	529162	CCCAAGGCTACCTTGAACTTTGA	88	-	529139	529162	254,186,85	1	23	0
#28-R_F1	PS15m_ct8	529078	529099	CAAGTTGATCTGTACTCATGA	79	-	529078	529099	254,199,99	1	21	0
#28-R_F1	PS15m_ct8	529091	529114	ACTCATGATTATGCTTATGGTGA	79	-	529091	529114	254,199,99	1	23	0
#28-R_F1	PS15m_ct8	528946	528970	CCATTGGTGTTGGTCAAGTCATCA	69	-	528946	528970	254,212,112	1	24	0
#28-R_F1	PS15m_ct8	529182	529205	ACTAAAGATTTTATTATGAATAA	66	-	529182	529205	254,212,112	1	23	0
#28-R_F1	PS15m_ct8	529087	529108	CTGTACTCATGATTATGCTTA	64	-	529087	529108	254,217,119	1	21	0
#28-R_F1	PS15m_ct8	529092	529115	CTCATGATTATGCTTATGGTGAA	52	-	529092	529115	254,224,133	1	23	0
E10+_P0	PS15m_ct8	528947	528970	CATTGGTGTTGGTCAAGTCATCA	156	-	528947	528970	252,84,43	1	23	0
E10+_P0	PS15m_ct8	529132	529155	CATTCCTCCCAAGGCTACCTTGA	140	-	529132	529155	252,115,52	1	23	0
E10+_P0	PS15m_ct8	529091	529114	ACTCATGATTATGCTTATGGTGA	102	-	529091	529114	253,168,71	1	23	0
E10+_P0	PS15m_ct8	529139	529162	CCCAAGGCTACCTTGAACTTTGA	101	-	529139	529162	253,174,74	1	23	0
E10+_P0	PS15m_ct8	529149	529173	CCTTGAACTTTGAAGTTGAACTTA	96	-	529149	529173	254,180,78	1	24	0
E10+_P0	PS15m_ct8	528946	528970	CCATTGGTGTTGGTCAAGTCATCA	79	-	528946	528970	254,199,99	1	24	0
E10+_P0	PS15m_ct8	529182	529205	ACTAAAGATTTTATTATGAATAA	58	-	529182	529205	254,221,126	1	23	0
E10+_P0	PS15m_ct8	529156	529179	CTTTGAAGTTGAACTTATCAAGA	57	-	529156	529179	254,221,126	1	23	0
E10+_P0	PS15m_ct8	529078	529099	CAAGTTGATCTGTACTCATGA	57	-	529078	529099	254,221,126	1	21	0
E10+_P0	PS15m_ct8	529087	529108	CTGTACTCATGATTATGCTTA	53	-	529087	529108	254,224,133	1	21	0
#31-R_F1	PS15m_ct8	529132	529155	CATTCCTCCCAAGGCTACCTTGA	156	-	529132	529155	252,84,43	1	23	0
#31-R_F1	PS15m_ct8	528947	528970	CATTGGTGTTGGTCAAGTCATCA	105	-	528947	528970	253,168,71	1	23	0
#31-R_F1	PS15m_ct8	529139	529162	CCCAAGGCTACCTTGAACTTTGA	81	-	529139	529162	254,199,99	1	23	0
#31-R_F1	PS15m_ct8	529149	529173	CCTTGAACTTTGAAGTTGAACTTA	75	-	529149	529173	254,205,106	1	24	0
#31-R_F1	PS15m_ct8	529091	529114	ACTCATGATTATGCTTATGGTGA	66	-	529091	529114	254,217,119	1	23	0
#31-R_F1	PS15m_ct8	529087	529108	CTGTACTCATGATTATGCTTA	62	-	529087	529108	254,217,119	1	21	0
#31-R_F1	PS15m_ct8	528946	528970	CCATTGGTGTTGGTCAAGTCATCA	57	-	528946	528970	254,221,126	1	24	0
#31-R_F1	PS15m_ct8	529078	529099	CAAGTTGATCTGTACTCATGA	57	-	529078	529099	254,221,126	1	21	0
#31-R_F1	PS15m_ct8	529182	529205	ACTAAAGATTTTATTATGAATAA	56	-	529182	529205	254,221,126	1	23	0
#31-R_F1	PS15m_ct8	529179	529202	TCAACTAAAGATTTTATTATGAA	49	-	529179	529202	254,227,140	1	23	0
#35-R_F1	PS15m_ct8	529132	529155	CATTCCTCCCAAGGCTACCTTGA	137	-	529132	529155	252,125,55	1	23	0
#35-R_F1	PS15m_ct8	528947	528970	CATTGGTGTTGGTCAAGTCATCA	131	-	528947	528970	252,135,58	1	23	0
#35-R_F1	PS15m_ct8	529091	529114	ACTCATGATTATGCTTATGGTGA	76	-	529091	529114	254,205,106	1	23	0
#35-R_F1	PS15m_ct8	529139	529162	CCCAAGGCTACCTTGAACTTTGA	75	-	529139	529162	254,205,106	1	23	0
#35-R_F1	PS15m_ct8	529078	529099	CAAGTTGATCTGTACTCATGA	64	-	529078	529099	254,217,119	1	21	0
#35-R_F1	PS15m_ct8	529182	529205	ACTAAAGATTTTATTATGAATAA	63	-	529182	529205	254,217,119	1	23	0
#35-R_F1	PS15m_ct8	529087	529108	CTGTACTCATGATTATGCTTA	56	-	529087	529108	254,224,133	1	21	0
#35-R_F1	PS15m_ct8	529149	529173	CCTTGAACTTTGAAGTTGAACTTA	55	-	529149	529173	254,224,133	1	24	0
#35-R_F1	PS15m_ct8	529156	529179	CTTTGAAGTTGAACTTATCAAGA	52	-	529156	529179	254,224,133	1	23	0
#35-R_F1	PS15m_ct8	529092	529115	CTCATGATTATGCTTATGGTGAA	48	-	529092	529115	254,227,140	1	23	0
#42-R_F1	PS15m_ct8	528947	528970	CATTGGTGTTGGTCAAGTCATCA	212	-	528947	528970	200,7,34	1	23	0
#42-R_F1	PS15m_ct8	529132	529155	CATTCCTCCCAAGGCTACCTTGA	139	-	529132	529155	252,115,52	1	23	0
#42-R_F1	PS15m_ct8	529091	529114	ACTCATGATTATGCTTATGGTGA	110	-	529091	529114	253,162,69	1	23	0
#42-R_F1	PS15m_ct8	529078	529099	CAAGTTGATCTGTACTCATGA	105	-	529078	529099	253,168,71	1	21	0
#42-R_F1	PS15m_ct8	529087	529108	CTGTACTCATGATTATGCTTA	100	-	529087	529108	253,174,74	1	21	0
#42-R_F1	PS15m_ct8	529139	529162	CCCAAGGCTACCTTGAACTTTGA	85	-	529139	529162	254,193,92	1	23	0
#42-R_F1	PS15m_ct8	528946	528970	CCATTGGTGTTGGTCAAGTCATCA	82	-	528946	528970	254,193,92	1	24	0
#42-R_F1	PS15m_ct8	529149	529173	CCTTGAACTTTGAAGTTGAACTTA	80	-	529149	529173	254,199,99	1	24	0
#42-R_F1	PS15m_ct8	529180	529201	CAACTAAAGATTTTATTATGA	63	-	529180	529201	254,217,119	1	21	0
#42-R_F1	PS15m_ct8	529092	529115	CTCATGATTATGCTTATGGTGAA	62	-	529092	529115	254,217,119	1	23	0
#43-R_F1	PS15m_ct8	528947	528970	CATTGGTGTTGGTCAAGTCATCA	125	-	528947	528970	253,144,61	1	23	0
#43-R_F1	PS15m_ct8	529132	529155	CATTCCTCCCAAGGCTACCTTGA	114	-	529132	529155	253,156,66	1	23	0
#43-R_F1	PS15m_ct8	529149	529173	CCTTGAACTTTGAAGTTGAACTTA	98	-	529149	529173	253,174,74	1	24	0
#43-R_F1	PS15m_ct8	528946	528970	CCATTGGTGTTGGTCAAGTCATCA	89	-	528946	528970	254,186,85	1	24	0
#43-R_F1	PS15m_ct8	529087	529108	CTGTACTCATGATTATGCTTA	86	-	529087	529108	254,193,92	1	21	0
#43-R_F1	PS15m_ct8	529078	529099	CAAGTTGATCTGTACTCATGA	83	-	529078	529099	254,193,92	1	21	0
#43-R_F1	PS15m_ct8	529139	529162	CCCAAGGCTACCTTGAACTTTGA	79	-	529139	529162	254,199,99	1	23	0
#43-R_F1	PS15m_ct8	529091	529114	ACTCATGATTATGCTTATGGTGA	74	-	529091	529114	254,205,106	1	23	0
#43-R_F1	PS15m_ct8	529092	529115	CTCATGATTATGCTTATGGTGAA	51	-	529092	529115	254,224,133	1	23	0
#43-R_F1	PS15m_ct8	528872	528896	CCACTACGTTGGTACTCTCGAGAA	50	-	528872	528896	254,227,140	1	24	0
#45-R_F1	PS15m_ct8	529132	529155	CATTCCTCCCAAGGCTACCTTGA	182	-	529132	529155	234,40,32	1	23	0
#45-R_F1	PS15m_ct8	528947	528970	CATTGGTGTTGGTCAAGTCATCA	168	-	528947	528970	242,57,36	1	23	0
#45-R_F1	PS15m_ct8	528946	528970	CCATTGGTGTTGGTCAAGTCATCA	151	-	528946	528970	252,94,46	1	24	0
#45-R_F1	PS15m_ct8	529149	529173	CCTTGAACTTTGAAGTTGAACTTA	110	-	529149	529173	253,162,69	1	24	0
#45-R_F1	PS15m_ct8	529139	529162	CCCAAGGCTACCTTGAACTTTGA	106	-	529139	529162	253,168,71	1	23	0
#45-R_F1	PS15m_ct8	529087	529108	CTGTACTCATGATTATGCTTA	93	-	529087	529108	254,180,78	1	21	0
#45-R_F1	PS15m_ct8	529091	529114	ACTCATGATTATGCTTATGGTGA	88	-	529091	529114	254,186,85	1	23	0
#45-R_F1	PS15m_ct8	529078	529099	CAAGTTGATCTGTACTCATGA	80	-	529078	529099	254,199,99	1	21	0
#45-R_F1	PS15m_ct8	529092	529115	CTCATGATTATGCTTATGGTGAA	68	-	529092	529115	254,212,112	1	23	0
#45-R_F1	PS15m_ct8	528918	528942	CGTGATCGTGGATCTCCTTTCCAA	59	-	528918	528942	254,221,126	1	24	0
#46-R_F1	PS15m_ct8	529132	529155	CATTCCTCCCAAGGCTACCTTGA	161	-	529132	529155	250,74,41	1	23	0
#46-R_F1	PS15m_ct8	528947	528970	CATTGGTGTTGGTCAAGTCATCA	141	-	528947	528970	252,115,52	1	23	0
#46-R_F1	PS15m_ct8	529149	529173	CCTTGAACTTTGAAGTTGAACTTA	120	-	529149	529173	253,150,63	1	24	0
#46-R_F1	PS15m_ct8	528946	528970	CCATTGGTGTTGGTCAAGTCATCA	115	-	528946	528970	253,156,66	1	24	0
#46-R_F1	PS15m_ct8	529139	529162	CCCAAGGCTACCTTGAACTTTGA	90	-	529139	529162	254,186,85	1	23	0
#46-R_F1	PS15m_ct8	529091	529114	ACTCATGATTATGCTTATGGTGA	83	-	529091	529114	254,193,92	1	23	0
#46-R_F1	PS15m_ct8	529087	529108	CTGTACTCATGATTATGCTTA	67	-	529087	529108	254,212,112	1	21	0
#46-R_F1	PS15m_ct8	529092	529115	CTCATGATTATGCTTATGGTGAA	53	-	529092	529115	254,224,133	1	23	0
#46-R_F1	PS15m_ct8	529078	529099	CAAGTTGATCTGTACTCATGA	52	-	529078	529099	254,224,133	1	21	0
#46-R_F1	PS15m_ct8	529182	529205	ACTAAAGATTTTATTATGAATAA	46	-	529182	529205	254,230,147	1	23	0
