## Supplementary material for "RNAi epimutations conferring antifungal drug resistance are inheritable": Source Data: sourceDataExtDataFig10bef.tsv

name	area	rpm	logrpm	growthrev
#42-R	34.994	4469.348	12.12617143
#45-R	30.017	3830.403	11.90365707	7
#46-R	16.711	3507.457	11.77662097
#44-R	35.05	3610.76	11.81848631
E10+	32.601	3669.222	11.84165161	3
#31-R	5.407	2852.679	11.47860735
#35-R	37.72	3045.052	11.57272486	7
E12+	20.109
M1-	35.811	10	3.459431619
E15+	4.737	3411.634	11.73666998
E1-	27.703	2380.929	11.21791469	9
#10-R	29.609	2490.376	11.28272706	3
M1+	40.152	10	3.459431619
E3-	20.364	2203.65	11.10633392
#14-R	7.144	2073.834	11.0187802
E6-	18.116	4030.239	11.9770076
#28-R	11.397	3573.94	11.80370331
