## Supplementary material for "RNAi epimutations conferring antifungal drug resistance are inheritable": Source Data: sourceDataFig3e.tsv

strain	gene	foldIn	factor
PS10_E3	pyrF	0.423	pyrF_5'-UTR
PS10_E3	pyrF	0.591	pyrF_5'-UTR
PS10_E3	pyrF	0.575	pyrF_5'-UTR
PS10_WT	pyrF	0.483	pyrF_5'-UTR
PS10_WT	pyrF	0.605	pyrF_5'-UTR
PS10_WT	pyrF	0.628	pyrF_5'-UTR
PS10_E3	pyrF	1.219	pyrF_exon
PS10_E3	pyrF	1.366	pyrF_exon
PS10_E3	pyrF	1.309	pyrF_exon
PS10_WT	pyrF	0.971	pyrF_exon
PS10_WT	pyrF	0.983	pyrF_exon
PS10_WT	pyrF	0.98	pyrF_exon
PS10_E3	pyrF	1.022	pyrF_3'-UTR
PS10_E3	pyrF	1.129	pyrF_3'-UTR
PS10_E3	pyrF	1.127	pyrF_3'-UTR
PS10_WT	pyrF	0.72	pyrF_3'-UTR
PS10_WT	pyrF	0.712	pyrF_3'-UTR
PS10_WT	pyrF	0.847	pyrF_3'-UTR
PS10_WT	CEN	89.24	CEN
PS10_WT	CEN	93.188	CEN
PS10_WT	CEN	77.514	CEN
PS10_E3	CEN	240.961	CEN
PS10_E3	CEN	174.656	CEN
PS10_E3	CEN	169.865	CEN
PS10_E4	pyrG	0.756	pyrG_5'-UTR
PS10_E4	pyrG	0.836	pyrG_5'-UTR
PS10_E4	pyrG	0.748	pyrG_5'-UTR
PS10_WT	pyrG	1.34	pyrG_5'-UTR
PS10_WT	pyrG	1.735	pyrG_5'-UTR
PS10_WT	pyrG	1.772	pyrG_5'-UTR
PS10_E4	pyrG	0.812	pyrG_exon
PS10_E4	pyrG	0.752	pyrG_exon
PS10_E4	pyrG	0.737	pyrG_exon
PS10_WT	pyrG	1.589	pyrG_exon
PS10_WT	pyrG	1.366	pyrG_exon
PS10_WT	pyrG	1.715	pyrG_exon
PS10_E4	pyrG	0.93	pyrG_3'-UTR
PS10_E4	pyrG	0.817	pyrG_3'-UTR
PS10_E4	pyrG	0.846	pyrG_3'-UTR
PS10_WT	pyrG	1.199	pyrG_3'-UTR
PS10_WT	pyrG	1.115	pyrG_3'-UTR
PS10_WT	pyrG	1.014	pyrG_3'-UTR
PS10_E4	CEN	121.262	CEN
PS10_E4	CEN	95.827	CEN
PS10_E4	CEN	186.713	CEN
